# Microbiota-directed fibre activates both targeted and secondary metabolic shifts in the distal gut

**DOI:** 10.1101/799023

**Authors:** Leszek Michalak, John Christian Gaby, Leidy Lagos, Sabina Leanti La Rosa, Torgeir R. Hvidsten, Catherine Tétard-Jones, William G.T. Willats, Nicolas Terrapon, Vincent Lombard, Bernard Henrissat, Johannes Dröge, Magnus Ø. Arntzen, Live Heldal Hagen, Margareth Øverland, Phillip B. Pope, Bjørge Westereng

## Abstract

Beneficial modulation of the gut microbiome has high-impact implications not only in humans, but also in livestock that sustain our current societal needs. In this context, we have tailored an acetylated galactoglucomannan (AcGGM) fibre to match unique enzymatic capabilities of *Roseburia* and *Faecalibacterium* species, both renowned butyrate-producing gut commensals. The accuracy of AcGGM was tested within the complex endogenous gut microbiome of pigs, wherein we resolved 355 metagenome-assembled genomes together with quantitative metaproteomes. In AcGGM-fed pigs, both target populations differentially expressed AcGGM-specific polysaccharide utilization loci, including novel, mannan-specific esterases that are critical to its deconstruction. However, AcGGM-inclusion also manifested a “butterfly effect”, whereby numerous metabolic changes and interdependent cross-feeding pathways were detected in neighboring non-mannolytic populations that produce short-chain fatty acids. Our findings show that intricate structural features and acetylation patterns of dietary fibre can be customized to specific bacterial populations, with potential to create greater modulatory effects at large.
