## Supplementary Dataset 5 for "Microbiota-directed fibre activates both targeted and secondary metabolic shifts in the distal gut"

### Sheet: ALL_MAGS
MAG	C1	C2	C3	C4	MeanCont	StDevCont	M1	M2	M3	M4	MeanMannan	StDevMannan	M vs C (fold change)
MAG191	127	117	130	133	126.75	6.94622	228	241	220	242	232.75	10.6262	1.83629
MAG053	102	94	145	102	110.75	23.1427	179	202	207	194	195.5	12.2338	1.76524
MAG285	68	63	73	71	68.75	4.34933	168	202	149	187	176.5	23.0145	2.56727
MAG113	79	75	85	88	81.75	5.85235	131	166	120	140	139.25	19.6193	1.70336
MAG225	159	145	176	156	159	12.8323	116	117	142	153	132	18.4572	0.830189
MAG170	76	70	75	82	75.75	4.92443	118	164	113	131	131.5	22.9565	1.73597
MAG272	89	87	95	109	95	9.93311	117	148	106	120	122.75	17.8769	1.29211
MAG138	63	61	74	71	67.25	6.23832	109	122	100	114	111.25	9.21502	1.65428
MAG034	130	120	117	135	125.5	8.42615	118	118	89	110	108.75	13.6961	0.866534
MAG013	151	158	189	154	163	17.5689	104	102	104	120	107.5	8.3865	0.659509
MAG294	47	43	52	49	47.75	3.77492	109	132	83	100	106	20.4124	2.2199
MAG098	41	31	41	45	39.5	5.97216	97	150	102	74	105.75	31.9205	2.67722
MAG112	68	65	71	67	67.75	2.5	100	117	96	105	104.5	9.11043	1.54244
MAG183	60	57	61	63	60.25	2.5	98	129	87	99	103.25	18.0069	1.71369
MAG045	65	57	63	60	61.25	3.5	99	122	89	101	102.75	13.8654	1.67755
MAG002	109	100	130	102	110.25	13.7204	103	100	90	106	99.75	6.94622	0.904762
MAG307	43	31	38	43	38.75	5.67891	92	132	100	72	99	24.9533	2.55484
MAG036	86	98	88	89	90.25	5.31507	102	102	84	100	97	8.7178	1.07479
MAG196	67	66	71	69	68.25	2.21736	99	104	85	97	96.25	8.05709	1.41026
MAG063	103	95	98	106	100.5	4.93288	99	101	83	98	95.25	8.26136	0.947761
MAG289	72	64	71	66	68.25	3.86221	109	99	80	90	94.5	12.3962	1.38462
MAG329	82	108	93	89	93	10.9848	93	101	86	97	94.25	6.39661	1.01344
MAG224	53	58	58	56	56.25	2.36291	93	97	86	99	93.75	5.7373	1.66667
MAG041	49	51	50	60	52.5	5.06623	91	135	60	88	93.5	30.9892	1.78095
MAG137	74	66	86	79	76.25	8.4212	91	103	78	92	91	10.2307	1.19344
MAG048	21	22	23	21	21.75	0.957427	108	89	68	93	89.5	16.5025	4.11494
MAG084	69	66	86	140	90.25	34.3159	89	92	71	99	87.75	11.9269	0.972299
MAG198	71	72	91	75	77.25	9.32291	92	98	72	88	87.5	11.1206	1.13269
MAG292	84	79	96	130	97.25	22.9692	84	100	74	88	86.5	10.7548	0.88946
MAG298	60	58	64	66	62	3.65148	88	92	71	86	84.25	9.17878	1.35887
MAG064	61	58	63	63	61.25	2.36291	82	95	76	80	83.25	8.22091	1.35918
MAG150	12	11	13	14	12.5	1.29099	76	93	74	88	82.75	9.21502	6.62
MAG271	63	60	69	71	65.75	5.12348	84	83	69	82	79.5	7.04746	1.20913
MAG243	29	31	32	34	31.5	2.08167	87	71	61	87	76.5	12.7932	2.42857
MAG346	71	69	67	70	69.25	1.70783	80	81	66	73	75	6.97615	1.08303
MAG139	28	30	30	36	31	3.4641	65	53	64	95	69.25	18.0069	2.23387
MAG070	63	54	63	54	58.5	5.19615	72	69	60	69	67.5	5.19615	1.15385
MAG201	46	42	43	41	43	2.16025	80	62	55	71	67	10.8628	1.55814
MAG314	50	46	47	50	48.25	2.06155	64	77	57	70	67	8.52447	1.3886
MAG165	79	72	53	55	64.75	12.7639	60	76	60	67	65.75	7.58837	1.01544
MAG317	44	38	46	47	43.75	4.03113	64	66	51	60	60.25	6.65207	1.37714
MAG331	47	48	52	52	49.75	2.62996	59	61	53	60	58.25	3.59398	1.17085
MAG175	63	70	74	84	72.75	8.77021	67	54	54	50	56.25	7.41058	0.773196
MAG296	43	44	46	45	44.5	1.29099	56	62	49	57	56	5.35413	1.25843
MAG232	75	57	52	53	59.25	10.7199	55	56	47	51	52.25	4.11299	0.881857
MAG158	50	51	54	58	53.25	3.59398	52	50	48	51	50.25	1.70783	0.943662
MAG095	31	39	37	36	35.75	3.40343	50	43	54	53	50	4.96655	1.3986
MAG021	28	26	26	36	29	4.76095	51	68	30	44	48.25	15.7982	1.66379
MAG228	123	81	126	81	102.75	25.1446	38	65	40	47	47.5	12.2882	0.462287
MAG073	39	41	38	39	39.25	1.25831	50	50	42	45	46.75	3.94757	1.19108
MAG039	35	38	41	44	39.5	3.87298	51	47	38	49	46.25	5.7373	1.17089
MAG216	30	31	31	36	32	2.70801	47	59	40	38	46	9.48683	1.4375
MAG303	38	41	43	45	41.75	2.98608	45	50	41	48	46	3.91578	1.1018
MAG301	33	28	29	25	28.75	3.30404	48	47	47	40	45.5	3.69685	1.58261
MAG238	26	23	24	27	25	1.82574	50	54	27	49	45	12.1929	1.8
MAG209	66	60	64	73	65.75	5.43906	47	51	39	42	44.75	5.31507	0.680608
MAG203	53	62	61	77	63.25	10.0125	44	51	35	48	44.5	6.95222	0.703557
MAG133	77	94	94	123	97	19.0962	48	50	36	43	44.25	6.23832	0.456186
MAG275	17	18	20	18	18.25	1.25831	41	55	30	49	43.75	10.8128	2.39726
MAG081	49	52	75	65	60.25	12.0381	45	42	41	44	43	1.82574	0.713693
MAG037	34	33	34	36	34.25	1.25831	46	45	37	42	42.5	4.04145	1.24088
MAG210	32	27	30	30	29.75	2.06155	40	49	36	43	42	5.47723	1.41176
MAG220	33	42	35	38	37	3.91578	42	41	37	48	42	4.54606	1.13514
MAG229	28	26	29	29	28	1.41421	42	44	39	40	41.25	2.21736	1.47321
MAG118	27	26	30	26	27.25	1.89297	39	50	34	40	40.75	6.70199	1.49541
MAG040	29	25	31	28	28.25	2.5	40	46	36	40	40.5	4.12311	1.43363
MAG125	22	24	33	39	29.5	7.93725	39	38	34	50	40.25	6.84957	1.36441
MAG028	27	22	25	23	24.25	2.21736	40	45	34	41	40	4.54606	1.64948
MAG016	68	92	54	75	72.25	15.7982	41	37	37	42	39.25	2.62996	0.543253
MAG310	22	26	28	29	26.25	3.0957	34	40	32	47	38.25	6.75154	1.45714
MAG022	27	25	26	27	26.25	0.957427	36	45	34	37	38	4.83046	1.44762
MAG157	42	35	36	54	41.75	8.73212	35	50	27	36	37	9.55685	0.886228
MAG093	26	24	26	27	25.75	1.25831	35	45	28	37	36.25	6.99405	1.40777
MAG282	32	33	35	39	34.75	3.0957	33	41	31	40	36.25	4.99166	1.04317
MAG260	37	35	38	46	39	4.83046	42	35	31	36	36	4.54606	0.923077
MAG047	34	36	37	40	36.75	2.5	34	33	34	40	35.25	3.20156	0.959184
MAG179	42	48	53	86	57.25	19.6871	37	41	28	33	34.75	5.56028	0.606987
MAG042	38	32	43	38	37.75	4.5	33	56	26	23	34.5	14.9332	0.913907
MAG299	48	47	43	59	49.25	6.84957	47	31	25	35	34.5	9.29157	0.700508
MAG057	29	26	26	31	28	2.44949	39	32	31	34	34	3.55903	1.21429
MAG065	48	43	44	46	45.25	2.21736	33	37	32	34	34	2.16025	0.751381
MAG324	32	40	42	47	40.25	6.23832	36	38	29	33	34	3.91578	0.84472
MAG154	38	44	45	41	42	3.16228	32	36	30	37	33.75	3.30404	0.803571
MAG149	24	23	23	21	22.75	1.25831	34	38	32	29	33.25	3.77492	1.46154
MAG269	43	55	56	72	56.5	11.9024	35	35	26	37	33.25	4.92443	0.588496
MAG131	24	26	25	23	24.5	1.29099	30	35	29	38	33	4.24264	1.34694
MAG160	36	37	39	38	37.5	1.29099	32	38	26	36	33	5.2915	0.88
MAG127	31	31	37	42	35.25	5.31507	32	34	29	35	32.5	2.64575	0.921986
MAG337	33	31	38	40	35.5	4.20317	34	26	38	28	31.5	5.50757	0.887324
MAG035	23	21	26	25	23.75	2.21736	30	32	28	31	30.25	1.70783	1.27368
MAG226	24	25	28	28	26.25	2.06155	29	38	22	32	30.25	6.65207	1.15238
MAG134	41	49	44	45	44.75	3.30404	32	32	25	31	30	3.3665	0.670391
MAG186	35	37	35	37	36	1.1547	29	31	30	30	30	0.816497	0.833333
MAG266	29	29	30	34	30.5	2.38048	31	30	27	32	30	2.16025	0.983607
MAG005	23	25	31	33	28	4.76095	29	30	28	30	29.25	0.957427	1.04464
MAG027	19	16	22	26	20.75	4.272	23	27	20	45	28.75	11.2064	1.38554
MAG110	26	28	30	30	28.5	1.91485	28	31	27	29	28.75	1.70783	1.00877
MAG290	24	24	26	23	24.25	1.25831	28	31	28	28	28.75	1.5	1.18557
MAG062	21	22	24	30	24.25	4.03113	30	27	26	31	28.5	2.38048	1.17526
MAG344	26	25	29	29	27.25	2.06155	32	27	25	29	28.25	2.98608	1.0367
MAG347	30	37	37	38	35.5	3.69685	29	28	26	30	28.25	1.70783	0.795775
MAG308	30	33	39	42	36	5.47723	29	28	26	29	28	1.41421	0.777778
MAG335	27	34	29	34	31	3.55903	30	28	24	30	28	2.82843	0.903226
MAG343	14	15	13	15	14.25	0.957427	29	41	20	20	27.5	9.94987	1.92982
MAG306	22	22	26	34	26	5.65685	26	27	25	30	27	2.16025	1.03846
MAG256	24	24	30	28	26.5	3	25	27	27	28	26.75	1.25831	1.00943
MAG019	19	17	21	23	20	2.58199	29	28	22	27	26.5	3.10913	1.325
MAG115	33	35	37	38	35.75	2.21736	28	27	24	27	26.5	1.73205	0.741259
MAG234	27	28	28	33	29	2.70801	29	26	27	24	26.5	2.08167	0.913793
MAG242	13	13	15	16	14.25	1.5	21	25	21	39	26.5	8.544	1.85965
MAG145	22	30	26	28	26.5	3.41565	27	22	26	30	26.25	3.30404	0.990566
MAG328	33	32	38	39	35.5	3.51188	26	25	25	29	26.25	1.89297	0.739437
MAG092	20	17	21	20	19.5	1.73205	25	31	23	25	26	3.4641	1.33333
MAG287	21	23	23	29	24	3.4641	25	27	24	27	25.75	1.5	1.07292
MAG253	14	12	12	14	13	1.1547	36	19	22	25	25.5	7.4162	1.96154
MAG024	32	24	29	32	29.25	3.77492	25	25	21	30	25.25	3.68556	0.863248
MAG058	12	15	14	13	13.5	1.29099	21	18	38	22	24.75	8.99537	1.83333
MAG278	24	24	28	28	26	2.3094	26	26	21	26	24.75	2.5	0.951923
MAG297	28	30	28	32	29.5	1.91485	25	28	21	25	24.75	2.87228	0.838983
MAG075	24	21	21	23	22.25	1.5	24	25	22	26	24.25	1.70783	1.08989
MAG089	26	34	28	34	30.5	4.12311	24	26	22	25	24.25	1.70783	0.795082
MAG248	27	39	25	25	29	6.733	23	23	20	31	24.25	4.71699	0.836207
MAG257	23	21	25	25	23.5	1.91485	24	21	22	30	24.25	4.03113	1.03191
MAG261	22	25	30	40	29.25	7.88987	23	26	19	28	24	3.91578	0.820513
MAG001	25	26	33	34	29.5	4.65475	22	24	22	27	23.75	2.36291	0.805085
MAG049	20	21	23	25	22.25	2.21736	24	25	20	26	23.75	2.62996	1.06742
MAG218	28	24	31	30	28.25	3.0957	21	25	24	25	23.75	1.89297	0.840708
MAG351	21	23	22	22	22	0.816497	23	24	22	25	23.5	1.29099	1.06818
MAG006	18	17	18	19	18	0.816497	25	21	21	26	23.25	2.62996	1.29167
MAG167	26	28	30	32	29	2.58199	25	25	21	22	23.25	2.06155	0.801724
MAG279	12	18	18	18	16.5	3	24	25	20	24	23.25	2.21736	1.40909
MAG007	17	21	20	22	20	2.16025	25	21	21	25	23	2.3094	1.15
MAG018	20	20	25	21	21.5	2.38048	23	23	22	24	23	0.816497	1.06977
MAG302	18	17	20	25	20	3.55903	22	25	20	24	22.75	2.21736	1.1375
MAG325	16	19	24	25	21	4.24264	24	23	21	23	22.75	1.25831	1.08333
MAG085	17	19	19	22	19.25	2.06155	24	21	21	24	22.5	1.73205	1.16883
MAG108	25	28	22	31	26.5	3.87298	22	21	23	24	22.5	1.29099	0.849057
MAG168	18	21	22	24	21.25	2.5	26	22	22	20	22.5	2.51661	1.05882
MAG211	29	38	36	42	36.25	5.43906	22	21	22	24	22.25	1.25831	0.613793
MAG316	16	18	19	19	18	1.41421	22	25	20	22	22.25	2.06155	1.23611
MAG247	23	21	20	20	21	1.41421	19	21	29	19	22	4.76095	1.04762
MAG300	20	28	28	25	25.25	3.77492	23	24	18	23	22	2.70801	0.871287
MAG136	17	17	20	17	17.75	1.5	20	22	22	23	21.75	1.25831	1.22535
MAG319	25	27	27	29	27	1.63299	21	22	20	24	21.75	1.70783	0.805556
MAG097	32	47	34	73	46.5	18.8768	21	22	20	23	21.5	1.29099	0.462366
MAG318	10	11	15	14	12.5	2.38048	22	23	20	21	21.5	1.29099	1.72
MAG293	20	24	21	18	20.75	2.5	25	17	18	24	21	4.08248	1.01205
MAG348	17	14	16	19	16.5	2.08167	21	24	17	22	21	2.94392	1.27273
MAG345	22	20	20	26	22	2.82843	21	23	18	21	20.75	2.06155	0.943182
MAG077	24	23	29	30	26.5	3.51188	21	24	16	20	20.25	3.30404	0.764151
MAG240	24	35	27	32	29.5	4.93288	19	22	19	21	20.25	1.5	0.686441
MAG181	27	33	29	38	31.75	4.85627	18	20	20	22	20	1.63299	0.629921
MAG026	20	21	21	21	20.75	0.5	18	18	20	20	19	1.1547	0.915663
MAG100	20	21	21	21	20.75	0.5	21	17	20	18	19	1.82574	0.915663
MAG105	22	19	25	23	22.25	2.5	19	20	18	19	19	0.816497	0.853933
MAG135	22	33	27	30	28	4.69042	17	20	19	20	19	1.41421	0.678571
MAG144	11	10	12	11	11	0.816497	20	20	18	18	19	1.1547	1.72727
MAG166	13	12	22	21	17	5.22813	22	18	17	19	19	2.16025	1.11765
MAG339	19	16	27	21	20.75	4.64579	21	17	18	20	19	1.82574	0.915663
MAG044	12	13	14	16	13.75	1.70783	19	20	15	21	18.75	2.62996	1.36364
MAG082	11	9	9	14	10.75	2.36291	17	19	19	20	18.75	1.25831	1.74419
MAG111	13	12	15	13	13.25	1.25831	18	20	19	18	18.75	0.957427	1.41509
MAG169	13	13	18	18	15.5	2.88675	19	19	15	22	18.75	2.87228	1.20968
MAG268	19	22	21	21	20.75	1.25831	16	17	24	18	18.75	3.59398	0.903614
MAG071	13	11	16	13	13.25	2.06155	19	19	18	18	18.5	0.57735	1.39623
MAG017	23	23	25	22	23.25	1.25831	18	18	16	21	18.25	2.06155	0.784946
MAG066	26	36	28	30	30	4.32049	17	18	18	20	18.25	1.25831	0.608333
MAG023	12	18	22	20	18	4.32049	20	20	15	17	18	2.44949	1
MAG014	18	13	14	15	15	2.16025	17	20	15	19	17.75	2.21736	1.18333
MAG107	19	23	24	23	22.25	2.21736	17	18	17	19	17.75	0.957427	0.797753
MAG283	14	12	14	16	14	1.63299	15	24	15	17	17.75	4.272	1.26786
MAG091	24	24	29	30	26.75	3.20156	15	22	16	17	17.5	3.10913	0.654206
MAG124	16	17	16	14	15.75	1.25831	17	18	15	20	17.5	2.08167	1.11111
MAG128	15	17	18	18	17	1.41421	17	18	16	19	17.5	1.29099	1.02941
MAG336	43	57	75	56	57.75	13.1498	18	19	15	17	17.25	1.70783	0.298701
MAG088	20	21	24	24	22.25	2.06155	17	20	14	17	17	2.44949	0.764045
MAG129	14	14	13	14	13.75	0.5	20	16	13	19	17	3.16228	1.23636
MAG231	13	13	15	17	14.5	1.91485	16	15	19	18	17	1.82574	1.17241
MAG330	25	26	22	23	24	1.82574	15	18	15	20	17	2.44949	0.708333
MAG060	14	13	13	14	13.5	0.57735	18	18	15	16	16.75	1.5	1.24074
MAG254	17	22	23	23	21.25	2.87228	18	17	15	17	16.75	1.25831	0.788235
MAG056	20	18	22	22	20.5	1.91485	16	15	15	20	16.5	2.38048	0.804878
MAG079	17	21	24	22	21	2.94392	16	16	13	21	16.5	3.31662	0.785714
MAG035	14	18	12	16	15	2.58199	18	17	14	16	16.25	1.70783	1.08333
MAG323	15	12	18	17	15.5	2.64575	18	17	14	16	16.25	1.70783	1.04839
MAG025	24	26	26	25	25.25	0.957427	13	19	15	17	16	2.58199	0.633663
MAG094	14	13	15	18	15	2.16025	15	18	15	16	16	1.41421	1.06667
MAG194	24	27	25	26	25.5	1.29099	12	18	16	18	16	2.82843	0.627451
MAG182	11	10	12	13	11.5	1.29099	16	17	13	17	15.75	1.89297	1.36957
MAG353	11	10	11	12	11	0.816497	10	12	20	21	15.75	5.56028	1.43182
MAG031	12	15	19	17	15.75	2.98608	18	14	14	16	15.5	1.91485	0.984127
MAG101	20	16	18	17	17.75	1.70783	16	17	15	14	15.5	1.29099	0.873239
MAG322	14	18	18	27	19.25	5.5	15	17	11	19	15.5	3.41565	0.805195
MAG143	13	12	14	14	13.25	0.957427	15	12	13	20	15	3.55903	1.13208
MAG215	12	15	12	13	13	1.41421	18	12	15	15	15	2.44949	1.15385
MAG249	20	17	20	20	19.25	1.5	13	14	15	17	14.75	1.70783	0.766234
MAG099	12	14	17	18	15.25	2.75379	16	14	15	13	14.5	1.29099	0.95082
MAG120	12	12	13	14	12.75	0.957427	19	13	13	13	14.5	3	1.13725
MAG162	31	19	18	24	23	5.94418	14	16	14	14	14.5	1	0.630435
MAG270	13	16	14	14	14.25	1.25831	14	12	14	18	14.5	2.51661	1.01754
MAG172	11	8	11	12	10.5	1.73205	15	13	14	15	14.25	0.957427	1.35714
MAG264	11	10	11	13	11.25	1.25831	16	16	11	14	14.25	2.36291	1.26667
MAG147	26	30	39	30	31.25	5.5	14	15	12	15	14	1.41421	0.448
MAG159	16	17	16	19	17	1.41421	16	14	11	15	14	2.16025	0.823529
MAG277	10	10	14	15	12.25	2.62996	12	15	11	18	14	3.16228	1.14286
MAG341	13	10	10	11	11	1.41421	15	18	12	11	14	3.16228	1.27273
MAG055	13	13	13	14	13.25	0.5	15	15	12	13	13.75	1.5	1.03774
MAG068	12	16	17	13	14.5	2.38048	14	14	10	16	13.5	2.51661	0.931034
MAG114	21	15	15	15	16.5	3	12	16	15	11	13.5	2.38048	0.818182
MAG312	10	10	9	12	10.25	1.25831	16	13	11	14	13.5	2.08167	1.31707
MAG321	13	11	14	14	13	1.41421	12	11	14	17	13.5	2.64575	1.03846
MAG152	18	17	24	16	18.75	3.59398	12	12	12	17	13.25	2.5	0.706667
MAG052	8	7	10	11	9	1.82574	12	14	14	12	13	1.1547	1.44444
MAG148	25	27	26	26	26	0.816497	15	10	13	14	13	2.16025	0.5
MAG174	14	13	13	13	13.25	0.5	14	12	12	14	13	1.1547	0.981132
MAG030	8	8	8	9	8.25	0.5	15	11	10	15	12.75	2.62996	1.54545
MAG087	13	11	12	12	12	0.816497	13	13	14	11	12.75	1.25831	1.0625
MAG123	17	22	23	20	20.5	2.64575	14	13	10	14	12.75	1.89297	0.621951
MAG286	11	8	11	11	10.25	1.5	15	12	12	12	12.75	1.5	1.2439
MAG288	20	15	24	17	19	3.91578	12	11	16	12	12.75	2.21736	0.671053
MAG309	9	8	14	11	10.5	2.64575	12	13	11	15	12.75	1.70783	1.21429
MAG032	14	13	16	14	14.25	1.25831	13	14	9	14	12.5	2.38048	0.877193
MAG096	10	8	7	11	9	1.82574	14	13	11	12	12.5	1.29099	1.38889
MAG217	11	12	9	13	11.25	1.70783	13	14	13	10	12.5	1.73205	1.11111
MAG332	11	12	12	17	13	2.70801	12	11	14	12	12.25	1.25831	0.942308
MAG004	8	8	8	9	8.25	0.5	13	11	11	13	12	1.1547	1.45455
MAG090	9	9	10	9	9.25	0.5	10	12	14	12	12	1.63299	1.2973
MAG126	9	8	9	9	8.75	0.5	13	12	12	11	12	0.816497	1.37143
MAG284	14	16	16	17	15.75	1.25831	12	13	9	14	12	2.16025	0.761905
MAG074	20	18	25	20	20.75	2.98608	9	13	10	15	11.75	2.75379	0.566265
MAG233	7	7	7	9	7.5	1	14	10	10	13	11.75	2.06155	1.56667
MAG177	3	4	4	7	4.5	1.73205	12	11	8	15	11.5	2.88675	2.55556
MAG273	7	4	7	8	6.5	1.73205	11	10	12	13	11.5	1.29099	1.76923
MAG046	7	6	6	6	6.25	0.5	10	12	11	12	11.25	0.957427	1.8
MAG274	12	10	9	10	10.25	1.25831	11	13	10	11	11.25	1.25831	1.09756
MAG304	11	12	11	8	10.5	1.73205	12	10	12	11	11.25	0.957427	1.07143
MAG340	17	15	20	16	17	2.16025	10	8	14	13	11.25	2.75379	0.661765
MAG029	18	24	19	12	18.25	4.92443	13	10	9	12	11	1.82574	0.60274
MAG043	15	13	17	24	17.25	4.78714	12	11	10	11	11	0.816497	0.637681
MAG104	9	9	10	9	9.25	0.5	12	10	10	12	11	1.1547	1.18919
MAG106	16	16	16	16	16	0	10	11	12	11	11	0.816497	0.6875
MAG164	9	15	12	13	12.25	2.5	11	9	12	12	11	1.41421	0.897959
MAG193	13	14	12	14	13.25	0.957427	11	11	9	13	11	1.63299	0.830189
MAG354	14	13	16	15	14.5	1.29099	13	8	9	14	11	2.94392	0.758621
MAG061	8	7	7	8	7.5	0.57735	11	11	9	12	10.75	1.25831	1.43333
MAG237	8	8	8	10	8.5	1	10	8	10	15	10.75	2.98608	1.26471
MAG333	5	6	7	11	7.25	2.62996	11	10	7	15	10.75	3.30404	1.48276
MAG204	8	8	8	9	8.25	0.5	12	11	9	10	10.5	1.29099	1.27273
MAG259	8	8	8	7	7.75	0.5	10	12	9	11	10.5	1.29099	1.35484
MAG276	11	12	12	11	11.5	0.57735	11	10	11	10	10.5	0.57735	0.913043
MAG010	15	14	18	11	14.5	2.88675	12	10	9	10	10.25	1.25831	0.706897
MAG020	7	9	6	7	7.25	1.25831	10	11	10	10	10.25	0.5	1.41379
MAG076	8	8	9	7	8	0.816497	10	12	9	10	10.25	1.25831	1.28125
MAG265	11	10	12	11	11	0.816497	11	14	8	8	10.25	2.87228	0.931818
MAG102	2	2	2	2	2	0	10	12	9	9	10	1.41421	5
MAG109	6	8	8	9	7.75	1.25831	12	8	9	11	10	1.82574	1.29032
MAG142	13	16	15	14	14.5	1.29099	11	7	9	13	10	2.58199	0.689655
MAG205	16	14	19	15	16	2.16025	11	8	9	12	10	1.82574	0.625
MAG059	8	8	8	8	8	0	10	8	11	10	9.75	1.25831	1.21875
MAG121	10	10	10	11	10.25	0.5	9	10	9	11	9.75	0.957427	0.95122
MAG189	9	10	8	8	8.75	0.957427	11	10	9	9	9.75	0.957427	1.11429
MAG207	6	5	7	7	6.25	0.957427	10	10	8	11	9.75	1.25831	1.56
MAG230	8	8	8	10	8.5	1	9	8	11	11	9.75	1.5	1.14706
MAG350	11	13	12	12	12	0.816497	9	9	9	12	9.75	1.5	0.8125
MAG153	7	8	7	8	7.5	0.57735	11	11	7	9	9.5	1.91485	1.26667
MAG246	8	8	9	10	8.75	0.957427	10	10	8	10	9.5	1	1.08571
MAG195	8	9	10	10	9.25	0.957427	9	9	9	10	9.25	0.5	1
MAG241	5	6	8	6	6.25	1.25831	8	9	10	10	9.25	0.957427	1.48
MAG161	5	5	6	7	5.75	0.957427	10	9	9	8	9	0.816497	1.56522
MAG305	15	14	15	14	14.5	0.57735	10	11	9	6	9	2.16025	0.62069
MAG320	14	13	15	11	13.25	1.70783	10	9	8	9	9	0.816497	0.679245
MAG054	3	3	4	6	4	1.41421	8	7	10	10	8.75	1.5	2.1875
MAG086	4	5	3	4	4	0.816497	10	9	7	9	8.75	1.25831	2.1875
MAG173	6	6	5	6	5.75	0.5	8	8	8	11	8.75	1.5	1.52174
MAG178	3	5	4	6	4.5	1.29099	9	10	8	8	8.75	0.957427	1.94444
MAG185	14	11	10	7	10.5	2.88675	9	7	11	8	8.75	1.70783	0.833333
MAG245	10	12	14	10	11.5	1.91485	10	8	8	9	8.75	0.957427	0.76087
MAG250	10	11	9	11	10.25	0.957427	10	8	9	8	8.75	0.957427	0.853659
MAG355	7	6	8	6	6.75	0.957427	9	8	9	9	8.75	0.5	1.2963
MAG141	5	5	6	7	5.75	0.957427	9	8	8	9	8.5	0.57735	1.47826
MAG223	6	6	8	9	7.25	1.5	9	9	7	9	8.5	1	1.17241
MAG244	5	6	6	6	5.75	0.5	9	9	7	9	8.5	1	1.47826
MAG083	5	5	5	8	5.75	1.5	8	7	9	9	8.25	0.957427	1.43478
MAG116	11	7	9	10	9.25	1.70783	8	10	5	10	8.25	2.36291	0.891892
MAG219	5	6	5	6	5.5	0.57735	10	7	7	9	8.25	1.5	1.5
MAG252	8	6	8	9	7.75	1.25831	10	10	6	7	8.25	2.06155	1.06452
MAG291	7	6	6	10	7.25	1.89297	4	10	9	10	8.25	2.87228	1.13793
MAG078	5	5	6	6	5.5	0.57735	6	10	8	8	8	1.63299	1.45455
MAG146	11	10	12	8	10.25	1.70783	7	7	8	10	8	1.41421	0.780488
MAG192	8	8	10	8	8.5	1	7	7	7	11	8	2	0.941176
MAG263	11	10	15	11	11.75	2.21736	9	5	11	7	8	2.58199	0.680851
MAG008	7	8	9	9	8.25	0.957427	7	8	8	8	7.75	0.5	0.939394
MAG011	15	10	12	15	13	2.44949	8	8	6	8	7.5	1	0.576923
MAG140	8	10	10	12	10	1.63299	9	7	6	8	7.5	1.29099	0.75
MAG200	5	6	7	6	6	0.816497	7	9	6	8	7.5	1.29099	1.25
MAG202	7	6	5	6	6	0.816497	8	9	6	7	7.5	1.29099	1.25
MAG236	9	7	7	8	7.75	0.957427	8	7	8	7	7.5	0.57735	0.967742
MAG251	5	6	6	5	5.5	0.57735	8	8	6	8	7.5	1	1.36364
MAG295	7	7	10	9	8.25	1.5	10	8	5	6	7.25	2.21736	0.878788
MAG327	7	7	10	8	8	1.41421	7	6	7	9	7.25	1.25831	0.90625
MAG038	9	11	11	13	11	1.63299	7	8	4	9	7	2.16025	0.636364
MAG262	9	10	9	9	9.25	0.5	6	7	7	8	7	0.816497	0.756757
MAG009	5	3	4	4	4	0.816497	7	9	5	6	6.75	1.70783	1.6875
MAG012	6	6	7	7	6.5	0.57735	6	8	5	8	6.75	1.5	1.03846
MAG072	7	5	6	6	6	0.816497	9	7	5	6	6.75	1.70783	1.125
MAG206	6	5	5	5	5.25	0.5	8	6	5	8	6.75	1.5	1.28571
MAG267	9	7	9	11	9	1.63299	6	6	9	6	6.75	1.5	0.75
MAG003	4	5	4	5	4.5	0.57735	6	7	6	7	6.5	0.57735	1.44444
MAG176	1	2	2	3	2	0.816497	7	7	5	6	6.25	0.957427	3.125
MAG227	6	4	6	6	5.5	1	6	6	6	7	6.25	0.5	1.13636
MAG334	47	31	67	40	46.25	15.3052	6	5	6	8	6.25	1.25831	0.135135
MAG342	5	5	6	5	5.25	0.5	6	6	5	8	6.25	1.25831	1.19048
MAG349	8	7	8	8	7.75	0.5	5	7	7	6	6.25	0.957427	0.806452
MAG151	4	3	4	5	4	0.816497	7	7	4	6	6	1.41421	1.5
MAG050	5	5	5	5	5	0	6	6	5	6	5.75	0.5	1.15
MAG130	4	5	5	5	4.75	0.5	9	6	4	4	5.75	2.36291	1.21053
MAG213	5	4	7	7	5.75	1.5	6	5	5	7	5.75	0.957427	1
MAG199	15	9	24	12	15	6.48074	5	4	6	7	5.5	1.29099	0.366667
MAG188	9	8	8	8	8.25	0.5	6	5	5	4	5	0.816497	0.606061
MAG067	2	2	1	1	1.5	0.57735	4	5	6	4	4.75	0.957427	3.16667
MAG080	5	5	8	5	5.75	1.5	5	5	4	5	4.75	0.5	0.826087
MAG208	7	6	11	5	7.25	2.62996	6	4	4	5	4.75	0.957427	0.655172
MAG222	5	5	8	6	6	1.41421	6	5	3	5	4.75	1.25831	0.791667
MAG280	6	6	7	7	6.5	0.57735	4	5	4	6	4.75	0.957427	0.730769
MAG122	3	3	4	5	3.75	0.957427	4	5	4	5	4.5	0.57735	1.2
MAG119	4	3	4	5	4	0.816497	4	4	4	5	4.25	0.5	1.0625
MAG258	4	3	3	3	3.25	0.5	4	5	4	4	4.25	0.5	1.30769
MAG051	3	4	6	4	4.25	1.25831	4	4	4	4	4	0	0.941176
MAG132	2	2	4	3	2.75	0.957427	5	4	3	4	4	0.816497	1.45455
MAG180	2	2	2	1	1.75	0.5	4	5	3	4	4	0.816497	2.28571
MAG313	2	1	2	2	1.75	0.5	2	4	5	5	4	1.41421	2.28571
MAG326	5	4	4	4	4.25	0.5	4	4	4	4	4	0	0.941176
MAG212	1	1	2	2	1.5	0.57735	3	3	2	5	3.25	1.25831	2.16667
MAG221	4	4	4	4	4	0	3	4	0	6	3.25	2.5	0.8125
MAG117	1	1	1	2	1.25	0.5	3	3	3	3	3	0	2.4
MAG156	3	2	4	3	3	0.816497	3	4	2	3	3	0.816497	1
MAG338	3	4	4	3	3.5	0.57735	4	3	2	3	3	0.816497	0.857143
MAG352	4	4	6	5	4.75	0.957427	3	4	2	3	3	0.816497	0.631579
MAG315	3	3	3	2	2.75	0.5	3	3	2	3	2.75	0.5	1
MAG184	13	12	15	29	17.25	7.932	2	3	3	2	2.5	0.57735	0.144928
MAG187	2	3	3	2	2.5	0.57735	3	2	1	4	2.5	1.29099	1
MAG235	2	2	2	2	2	0	2	2	3	3	2.5	0.57735	1.25
MAG155	2	1	2	2	1.75	0.5	2	2	2	3	2.25	0.5	1.28571
MAG171	1	1	1	2	1.25	0.5	1	3	2	3	2.25	0.957427	1.8
MAG103	3	3	6	4	4	1.41421	2	2	2	2	2	0	0.5
MAG311	4	2	1	2	2.25	1.25831	2	2	2	2	2	0	0.888889
MAG281	2	2	4	4	3	1.1547	2	2	1	2	1.75	0.5	0.583333
MAG190	1	0	0	0	0.25	0.5	2	2	0	2	1.5	1	6
MAG239	1	1	2	1	1.25	0.5	1	2	1	2	1.5	0.57735	1.2
MAG033	1	1	3	2	1.75	0.957427	1	1	1	2	1.25	0.5	0.714286
MAG163	1	1	2	1	1.25	0.5	1	2	1	1	1.25	0.5	1
MAG197	3	3	7	5	4.5	1.91485	1	1	1	2	1.25	0.5	0.277778
MAG015	1	0	0	0	0.25	0.5	0	0	0	0	0	0	0
MAG214	1	1	3	1	1.5	1	0	0	0	0	0	0	0

### Sheet: with unique prot only
MAG	C1	C2	C3	C4	MeanCont	M1	M2	M3	M4	MeanMannan
MAG225	134	119	146	129	132	99	99	121	133	113
MAG013	114	122	142	117	123.75	76	76	73	87	78
MAG053	77	69	111	73	82.5	139	156	166	150	152.75
MAG228	85	52	85	51	68.25	20	39	20	24	25.75
MAG272	50	49	53	60	53	61	88	54	61	66
MAG002	51	47	65	47	52.5	27	25	23	29	26
MAG133	33	47	44	62	46.5	13	11	10	11	11.25
MAG084	27	25	39	84	43.75	28	25	18	36	26.75
MAG175	36	44	40	55	43.75	42	33	31	25	32.75
MAG292	37	34	43	57	42.75	31	37	28	34	32.5
MAG191	42	37	43	47	42.25	85	91	79	93	87
MAG016	38	57	26	41	40.5	12	12	9	10	10.75
MAG329	32	50	35	35	38	18	19	17	17	17.75
MAG334	39	23	57	30	37.25	0	0	0	0	0
MAG081	25	28	41	36	32.5	13	11	14	13	12.75
MAG097	18	32	17	53	30	4	3	5	4	4
MAG269	21	29	27	43	30	8	9	6	8	7.75
MAG165	41	36	16	14	26.75	9	17	15	18	14.75
MAG285	23	22	26	26	24.25	78	102	75	96	87.75
MAG113	22	21	25	26	23.5	42	65	39	49	48.75
MAG198	19	24	30	21	23.5	13	15	9	11	12
MAG137	20	17	27	26	22.5	12	16	9	12	12.25
MAG337	21	20	23	24	22	18	15	23	13	17.25
MAG179	15	19	20	33	21.75	8	8	8	9	8.25
MAG209	26	22	22	17	21.75	14	10	11	8	10.75
MAG034	24	19	19	23	21.25	12	13	6	8	9.75
MAG134	19	27	20	19	21.25	8	9	8	8	8.25
MAG299	19	20	13	25	19.25	11	3	1	5	5
MAG336	11	20	29	13	18.25	5	4	4	3	4
MAG201	21	16	17	18	18	41	31	24	32	32
MAG203	14	19	16	22	17.75	10	15	9	16	12.5
MAG170	15	18	15	22	17.5	24	58	28	30	35
MAG041	16	17	17	18	17	40	65	24	39	42
MAG158	18	15	16	17	16.5	15	11	13	14	13.25
MAG112	16	16	17	16	16.25	20	24	19	21	21
MAG232	29	14	9	12	16	7	3	4	4	4.5
MAG039	13	13	13	17	14	24	18	14	18	18.5
MAG125	9	11	18	18	14	21	17	18	25	20.25
MAG108	13	14	11	17	13.75	12	11	11	14	12
MAG317	15	12	14	13	13.5	18	17	17	15	16.75
MAG199	13	7	22	10	13	2	2	3	4	2.75
MAG243	12	11	12	14	12.25	51	41	35	54	45.25
MAG184	9	8	11	20	12	0	1	0	0	0.25
MAG330	13	13	10	11	11.75	3	6	4	8	5.25
MAG036	12	16	8	10	11.5	6	3	1	4	3.5
MAG070	18	8	12	8	11.5	5	5	3	6	4.75
MAG224	9	15	11	11	11.5	18	18	15	19	17.5
MAG048	11	11	11	9	10.5	77	60	42	66	61.25
MAG095	9	11	9	11	10	16	13	20	12	15.25
MAG065	14	8	11	6	9.75	2	2	2	2	2
MAG138	9	9	10	11	9.75	10	14	9	10	10.75
MAG260	10	9	8	12	9.75	9	8	8	8	8.25
MAG066	8	12	8	9	9.25	3	3	3	4	3.25
MAG303	9	9	9	10	9.25	10	14	9	14	11.75
MAG100	8	10	9	9	9	7	6	10	7	7.5
MAG139	10	8	8	9	8.75	33	28	36	52	37.25
MAG211	5	12	7	11	8.75	2	2	2	2	2
MAG220	7	12	8	8	8.75	10	10	10	9	9.75
MAG135	7	9	8	9	8.25	2	1	1	1	1.25
MAG142	8	10	9	6	8.25	4	2	2	2	2.5
MAG047	6	9	8	9	8	5	6	6	8	6.25
MAG240	7	10	8	7	8	1	1	1	1	1
MAG289	10	8	7	7	8	27	13	8	10	14.5
MAG057	7	8	8	8	7.75	11	11	11	13	11.5
MAG062	8	7	7	8	7.5	12	10	10	11	10.75
MAG115	8	7	6	9	7.5	5	5	4	4	4.5
MAG324	7	8	8	7	7.5	6	6	4	5	5.25
MAG029	8	9	7	4	7	3	2	2	2	2.25
MAG045	7	6	7	8	7	14	25	10	14	15.75
MAG162	13	5	3	7	7	0	0	0	0	0
MAG021	7	5	7	8	6.75	17	31	8	13	17.25
MAG101	9	5	7	6	6.75	2	4	4	2	3
MAG157	10	6	6	5	6.75	1	3	1	1	1.5
MAG196	6	6	7	8	6.75	11	9	7	9	9
MAG160	6	7	7	6	6.5	8	8	3	4	5.75
MAG019	6	5	6	8	6.25	9	11	8	10	9.5
MAG074	5	4	11	5	6.25	2	3	2	3	2.5
MAG183	5	6	6	8	6.25	9	30	8	10	14.25
MAG278	5	6	7	7	6.25	6	7	5	6	6
MAG058	6	6	6	6	6	8	8	23	12	12.75
MAG148	7	6	7	4	6	0	0	0	0	0
MAG288	6	4	9	5	6	1	1	2	2	1.5
MAG322	6	5	5	8	6	0	0	0	1	0.25
MAG218	6	4	7	6	5.75	1	1	3	0	1.25
MAG294	5	5	7	6	5.75	26	44	13	22	26.25
MAG042	4	5	5	8	5.5	13	29	7	2	12.75
MAG091	6	6	6	4	5.5	2	2	1	2	1.75
MAG226	4	8	6	4	5.5	4	5	4	5	4.5
MAG238	6	5	5	6	5.5	25	27	7	19	19.5
MAG293	7	8	3	4	5.5	8	3	4	6	5.25
MAG043	3	3	4	11	5.25	1	1	2	1	1.25
MAG064	4	5	5	7	5.25	5	8	6	4	5.75
MAG152	7	4	6	4	5.25	3	1	4	3	2.75
MAG216	6	5	5	5	5.25	9	19	15	7	12.5
MAG340	4	5	7	5	5.25	2	2	5	3	3
MAG167	5	4	5	6	5	3	1	2	1	1.75
MAG271	5	4	5	6	5	7	7	6	6	6.5
MAG277	4	5	5	6	5	2	3	3	5	3.25
MAG346	5	6	4	5	5	4	5	4	4	4.25
MAG098	5	3	6	5	4.75	11	24	12	7	13.5
MAG181	5	5	5	4	4.75	1	1	1	1	1
MAG335	5	8	3	3	4.75	1	2	1	1	1.25
MAG150	5	4	4	5	4.5	60	73	60	71	66
MAG248	5	10	1	2	4.5	2	3	0	5	2.5
MAG266	5	5	3	5	4.5	4	4	4	5	4.25
MAG105	5	4	5	3	4.25	2	2	3	2	2.25
MAG297	5	3	4	5	4.25	1	3	1	1	1.5
MAG005	3	4	4	5	4	3	3	2	2	2.5
MAG024	8	3	3	2	4	4	2	1	3	2.5
MAG063	4	5	4	3	4	2	5	3	3	3.25
MAG114	7	4	3	2	4	2	3	3	2	2.5
MAG131	6	4	3	3	4	1	1	1	5	2
MAG154	3	5	4	4	4	4	4	5	4	4.25
MAG282	4	4	4	4	4	3	4	3	3	3.25
MAG283	4	3	4	5	4	2	7	3	5	4.25
MAG302	3	3	5	5	4	5	4	3	5	4.25
MAG328	3	3	7	3	4	1	1	1	2	1.25
MAG331	3	3	5	5	4	2	5	2	3	3
MAG006	4	4	3	4	3.75	4	2	2	5	3.25
MAG089	3	5	3	4	3.75	2	1	2	3	2
MAG145	4	4	2	5	3.75	6	5	7	6	6
MAG257	4	3	5	3	3.75	2	1	2	3	2
MAG263	4	3	5	3	3.75	1	0	2	0	0.75
MAG268	3	4	4	4	3.75	4	5	10	3	5.5
MAG296	3	4	4	4	3.75	4	6	4	4	4.5
MAG301	5	3	5	2	3.75	10	7	14	7	9.5
MAG314	3	3	3	6	3.75	7	11	7	13	9.5
MAG327	4	3	5	3	3.75	4	3	5	5	4.25
MAG023	3	4	4	3	3.5	5	4	3	2	3.5
MAG094	3	3	4	4	3.5	4	6	7	5	5.5
MAG287	3	5	3	3	3.5	1	2	2	2	1.75
MAG011	5	1	2	5	3.25	1	0	1	1	0.75
MAG056	4	2	3	4	3.25	1	1	2	1	1.25
MAG073	4	3	3	3	3.25	4	4	2	5	3.75
MAG344	6	2	3	2	3.25	5	3	2	4	3.5
MAG345	3	2	2	6	3.25	1	0	0	1	0.5
MAG347	3	4	3	3	3.25	1	2	1	1	1.25
MAG026	3	4	2	3	3	1	1	2	1	1.25
MAG090	3	3	3	3	3	3	6	7	5	5.25
MAG106	4	3	3	2	3	1	1	0	1	0.75
MAG186	4	4	2	2	3	3	2	2	2	2.25
MAG194	3	3	3	3	3	0	0	2	2	1
MAG256	2	3	3	4	3	3	3	5	5	4
MAG300	4	2	4	2	3	2	2	1	3	2
MAG305	3	2	3	4	3	2	3	2	2	2.25
MAG027	3	2	2	4	2.75	4	7	5	24	10
MAG075	5	2	2	2	2.75	3	2	0	2	1.75
MAG082	3	2	2	4	2.75	6	10	9	8	8.25
MAG083	3	3	1	4	2.75	2	1	3	2	2
MAG088	2	2	5	2	2.75	3	2	2	2	2.25
MAG116	4	2	2	3	2.75	1	1	0	3	1.25
MAG185	5	2	3	1	2.75	0	0	3	1	1
MAG215	2	5	2	2	2.75	2	2	4	2	2.5
MAG242	2	2	3	4	2.75	8	10	9	25	13
MAG270	3	4	3	1	2.75	1	2	2	4	2.25
MAG306	1	2	2	6	2.75	0	0	0	1	0.25
MAG348	4	3	2	2	2.75	3	5	3	5	4
MAG017	4	3	2	1	2.5	1	0	1	1	0.75
MAG032	3	2	3	2	2.5	0	0	0	0	0
MAG107	2	2	4	2	2.5	2	1	2	2	1.75
MAG120	3	3	1	3	2.5	3	2	2	1	2
MAG147	2	2	4	2	2.5	1	1	1	2	1.25
MAG159	2	2	3	3	2.5	1	1	1	1	1
MAG168	3	2	2	3	2.5	5	3	3	3	3.5
MAG249	4	3	2	1	2.5	1	1	3	1	1.5
MAG250	2	2	3	3	2.5	2	1	1	1	1.25
MAG253	3	3	2	2	2.5	22	6	11	12	12.75
MAG261	0	1	4	5	2.5	0	0	0	0	0
MAG308	2	1	4	3	2.5	5	3	2	3	3.25
MAG319	3	2	2	3	2.5	1	1	0	2	1
MAG010	3	2	3	1	2.25	1	1	1	0	0.75
MAG031	2	2	2	3	2.25	1	0	1	1	0.75
MAG085	2	3	2	2	2.25	2	2	2	2	2
MAG164	2	3	2	2	2.25	2	3	4	2	2.75
MAG298	2	2	2	3	2.25	1	3	1	2	1.75
MAG321	3	2	2	2	2.25	1	1	3	1	1.5
MAG343	2	2	2	3	2.25	13	26	7	8	13.5
MAG035	3	1	2	2	2	0	0	1	0	0.25
MAG040	3	2	2	1	2	0	1	2	0	0.75
MAG068	3	1	2	2	2	4	4	4	3	3.75
MAG077	3	1	2	2	2	1	2	0	1	1
MAG127	1	3	2	2	2	1	1	0	1	0.75
MAG140	1	3	2	2	2	0	1	0	0	0.25
MAG149	2	2	2	2	2	2	2	3	2	2.25
MAG227	2	2	2	2	2	2	2	2	2	2
MAG229	2	2	2	2	2	2	2	1	1	1.5
MAG234	2	2	2	2	2	1	1	2	1	1.25
MAG247	2	2	2	2	2	3	3	14	5	6.25
MAG254	1	1	2	4	2	2	1	1	1	1.25
MAG280	2	2	2	2	2	0	0	0	0	0
MAG323	3	2	1	2	2	1	0	1	1	0.75
MAG325	2	2	2	2	2	3	3	3	3	3
MAG349	2	2	2	2	2	0	0	0	0	0
MAG001	2	1	2	2	1.75	2	2	2	2	2
MAG087	2	2	2	1	1.75	1	1	1	1	1
MAG096	3	1	1	2	1.75	1	1	1	1	1
MAG109	1	2	2	2	1.75	1	2	1	1	1.25
MAG110	1	1	3	2	1.75	1	0	0	0	0.25
MAG262	2	2	2	1	1.75	0	0	0	0	0
MAG290	2	1	2	2	1.75	2	4	3	3	3
MAG295	1	1	4	1	1.75	1	1	1	1	1
MAG307	4	1	1	1	1.75	3	5	8	4	5
MAG007	2	1	1	2	1.5	5	2	4	4	3.75
MAG067	2	2	1	1	1.5	3	3	6	4	4
MAG123	1	3	1	1	1.5	0	0	0	0	0
MAG222	1	1	2	2	1.5	0	0	0	0	0
MAG231	1	1	2	2	1.5	4	2	5	3	3.5
MAG284	2	2	1	1	1.5	1	2	1	0	1
MAG286	1	1	2	2	1.5	2	1	1	1	1.25
MAG351	1	2	2	1	1.5	0	1	0	1	0.5
MAG353	1	2	1	2	1.5	0	2	12	11	6.25
MAG037	1	2	1	1	1.25	3	3	2	2	2.5
MAG055	1	1	1	2	1.25	0	0	0	0	0
MAG060	2	1	1	1	1.25	1	2	1	1	1.25
MAG079	1	1	1	2	1.25	1	1	1	2	1.25
MAG146	1	2	1	1	1.25	1	1	0	1	0.75
MAG169	1	1	2	1	1.25	2	5	2	3	3
MAG173	1	2	1	1	1.25	1	1	1	1	1
MAG276	1	1	2	1	1.25	0	0	0	0	0
MAG312	1	1	1	2	1.25	2	0	1	1	1
MAG320	1	2	2	0	1.25	0	0	0	0	0
MAG338	1	1	2	1	1.25	1	2	1	1	1.25
MAG350	2	2	1	0	1.25	0	1	1	1	0.75
MAG354	1	1	2	1	1.25	2	2	1	1	1.5
MAG012	1	1	1	1	1	1	1	0	1	0.75
MAG028	2	2	0	0	1	2	1	0	1	1
MAG044	1	1	1	1	1	1	2	1	1	1.25
MAG059	1	1	1	1	1	1	1	1	1	1
MAG078	1	1	1	1	1	1	1	1	1	1
MAG122	0	1	1	2	1	1	2	1	1	1.25
MAG124	1	2	0	1	1	2	3	2	2	2.25
MAG143	1	1	1	1	1	1	0	1	1	0.75
MAG166	1	1	1	1	1	5	4	4	2	3.75
MAG172	1	1	2	0	1	1	1	0	1	0.75
MAG193	1	1	2	0	1	0	1	0	0	0.25
MAG205	1	0	2	1	1	1	0	1	0	0.5
MAG210	2	0	1	1	1	1	3	1	1	1.5
MAG221	1	1	1	1	1	0	0	0	0	0
MAG237	1	1	1	1	1	2	1	2	6	2.75
MAG239	1	1	1	1	1	1	1	1	2	1.25
MAG241	1	1	1	1	1	1	2	2	2	1.75
MAG259	1	1	1	1	1	0	2	0	0	0.5
MAG279	1	0	2	1	1	3	3	1	2	2.25
MAG304	2	1	0	1	1	1	1	3	2	1.75
MAG341	1	1	1	1	1	0	0	0	0	0
MAG342	1	1	1	1	1	0	0	0	1	0.25
MAG052	1	1	0	1	0.75	1	5	3	1	2.5
MAG076	1	1	0	1	0.75	1	0	0	0	0.25
MAG118	1	0	2	0	0.75	0	3	0	0	0.75
MAG188	1	0	1	1	0.75	0	0	0	0	0
MAG252	1	0	2	0	0.75	1	1	0	0	0.5
MAG291	2	1	0	0	0.75	1	6	4	5	4
MAG309	0	0	2	1	0.75	0	0	0	0	0
MAG315	1	1	1	0	0.75	1	0	0	1	0.5
MAG339	0	0	2	1	0.75	1	0	0	0	0.25
MAG014	2	0	0	0	0.5	0	1	0	0	0.25
MAG018	0	0	2	0	0.5	1	1	2	1	1.25
MAG038	0	1	0	1	0.5	0	0	0	0	0
MAG049	0	0	1	1	0.5	1	2	0	2	1.25
MAG129	0	1	1	0	0.5	0	0	0	1	0.25
MAG144	0	1	1	0	0.5	6	5	5	3	4.75
MAG189	0	2	0	0	0.5	0	0	0	0	0
MAG214	0	0	2	0	0.5	0	0	0	0	0
MAG246	0	0	1	1	0.5	0	0	0	0	0
MAG310	0	0	1	1	0.5	4	7	7	12	7.5
MAG008	0	0	1	0	0.25	0	1	0	0	0.25
MAG051	0	0	1	0	0.25	0	0	0	0	0
MAG054	0	0	0	1	0.25	1	1	1	1	1
MAG071	0	0	0	1	0.25	0	0	0	0	0
MAG080	0	0	1	0	0.25	0	0	0	0	0
MAG086	0	1	0	0	0.25	1	1	0	1	0.75
MAG092	1	0	0	0	0.25	1	4	2	2	2.25
MAG093	1	0	0	0	0.25	4	6	2	5	4.25
MAG104	0	0	1	0	0.25	0	0	0	1	0.25
MAG111	0	0	1	0	0.25	0	0	3	0	0.75
MAG121	1	0	0	0	0.25	0	1	0	0	0.25
MAG136	0	0	1	0	0.25	0	1	0	0	0.25
MAG141	1	0	0	0	0.25	1	0	1	0	0.5
MAG156	0	0	1	0	0.25	0	0	0	0	0
MAG171	0	0	0	1	0.25	1	1	1	1	1
MAG174	0	1	0	0	0.25	0	0	0	0	0
MAG178	0	0	0	1	0.25	2	2	1	1	1.5
MAG180	0	0	1	0	0.25	0	0	0	0	0
MAG182	1	0	0	0	0.25	0	1	0	1	0.5
MAG195	0	0	1	0	0.25	0	1	0	0	0.25
MAG202	1	0	0	0	0.25	0	0	0	0	0
MAG208	0	0	1	0	0.25	0	0	0	0	0
MAG236	1	0	0	0	0.25	1	0	1	1	0.75
MAG244	0	1	0	0	0.25	0	0	0	0	0
MAG245	0	0	0	1	0.25	0	0	0	0	0
MAG251	0	1	0	0	0.25	0	0	0	0	0
MAG273	1	0	0	0	0.25	0	0	0	0	0
MAG275	0	0	0	1	0.25	7	16	2	17	10.5
MAG332	0	0	0	1	0.25	0	0	0	0	0
MAG333	0	0	0	1	0.25	2	2	1	4	2.25
MAG355	0	0	1	0	0.25	2	0	0	0	0.5
MAG020	0	0	0	0	0	1	1	2	1	1.25
MAG022	0	0	0	0	0	0	0	1	0	0.25
MAG030	0	0	0	0	0	0	0	0	1	0.25
MAG046	0	0	0	0	0	1	1	1	1	1
MAG061	0	0	0	0	0	0	1	0	1	0.5
MAG069	0	0	0	0	0	1	2	0	0	0.75
MAG099	0	0	0	0	0	0	1	0	0	0.25
MAG102	0	0	0	0	0	3	3	3	4	3.25
MAG128	0	0	0	0	0	0	0	1	1	0.5
MAG132	0	0	0	0	0	2	1	2	2	1.75
MAG161	0	0	0	0	0	0	0	1	0	0.25
MAG176	0	0	0	0	0	1	2	0	1	1
MAG177	0	0	0	0	0	3	4	3	6	4
MAG190	0	0	0	0	0	1	1	0	2	1
MAG192	0	0	0	0	0	0	0	0	1	0.25
MAG200	0	0	0	0	0	1	0	0	0	0.25
MAG212	0	0	0	0	0	2	1	1	1	1.25
MAG213	0	0	0	0	0	1	0	0	0	0.25
MAG217	0	0	0	0	0	0	1	1	0	0.5
MAG230	0	0	0	0	0	2	1	3	2	2
MAG235	0	0	0	0	0	0	1	0	0	0.25
MAG265	0	0	0	0	0	1	0	0	0	0.25
MAG267	0	0	0	0	0	0	0	1	0	0.25
MAG274	0	0	0	0	0	0	2	0	1	0.75
MAG313	0	0	0	0	0	0	0	2	0	0.5
MAG316	0	0	0	0	0	0	1	0	0	0.25
MAG318	0	0	0	0	0	0	1	1	1	0.75
