## Supplementary Dataset 7 for "Microbiota-directed fibre activates both targeted and secondary metabolic shifts in the distal gut"

### Sheet: C1-4
MAG	Cluster	P-value	Adj. P-value	x	k	m	N
MAG133	C1-4	1.5e-20	2.8e-18	69	2828	107	12535
MAG016	C1-4	8.7e-19	1.4e-16	57	2828	84	12535
MAG336	C1-4	8.0e-17	9.5e-15	44	2828	60	12535
MAG097	C1-4	8.5e-09	5.9e-07	33	2828	57	12535
MAG147	C1-4	1.9e-08	1.3e-06	24	2828	36	12535
MAG269	C1-4	3.7e-07	1.9e-05	33	2828	64	12535
MAG034	C1-4	4.6e-06	2.0e-04	61	2828	159	12535
MAG134	C1-4	4.6e-06	2.0e-04	25	2828	47	12535
MAG211	C1-4	5.8e-06	2.4e-04	23	2828	42	12535
MAG179	C1-4	1.0e-05	4.1e-04	31	2828	66	12535
MAG334	C1-4	1.2e-05	4.7e-04	25	2828	49	12535
MAG066	C1-4	3.7e-05	1.4e-03	18	2828	32	12535
MAG181	C1-4	1.1e-04	3.4e-03	18	2828	34	12535
MAG209	C1-4	1.5e-04	4.7e-03	31	2828	74	12535
MAG148	C1-4	2.0e-04	5.7e-03	15	2828	27	12535
MAG184	C1-4	6.9e-04	1.7e-02	10	2828	16	12535
MAG203	C1-4	6.6e-04	1.7e-02	30	2828	76	12535
MAG063	C1-4	1.0e-03	2.3e-02	44	2828	126	12535
MAG324	C1-4	2.4e-03	4.9e-02	20	2828	48	12535

### Sheet: M1-4
MAG	Cluster	P-value	Adj. P-value	x	k	m	N
MAG053	M1-4	3.8e-36	2.5e-33	156	4375	200	12535
MAG150	M1-4	9.1e-28	3.0e-25	75	4375	81	12535
MAG048	M1-4	8.1e-26	2.1e-23	80	4375	91	12535
MAG243	M1-4	3.9e-21	8.5e-19	70	4375	82	12535
MAG285	M1-4	1.0e-13	1.0e-11	109	4375	175	12535
MAG294	M1-4	2.0e-07	1.1e-05	63	4375	106	12535
MAG139	M1-4	2.6e-07	1.4e-05	46	4375	71	12535
MAG275	M1-4	3.5e-06	1.7e-04	32	4375	47	12535
MAG238	M1-4	7.1e-06	2.9e-04	32	4375	48	12535
MAG224	M1-4	5.6e-05	2.0e-03	52	4375	95	12535
MAG113	M1-4	5.9e-05	2.1e-03	74	4375	146	12535
MAG191	M1-4	6.8e-05	2.3e-03	107	4375	226	12535
MAG041	M1-4	1.1e-04	3.4e-03	53	4375	99	12535
MAG201	M1-4	1.0e-04	3.4e-03	41	4375	72	12535
MAG170	M1-4	6.2e-04	1.6e-02	67	4375	138	12535
MAG242	M1-4	7.6e-04	1.8e-02	18	4375	27	12535
MAG045	M1-4	8.5e-04	2.0e-02	54	4375	108	12535
MAG138	M1-4	1.4e-03	3.1e-02	59	4375	122	12535

### Sheet: M1-4 + C1-4
MAG	Cluster	P-value	Adj. P-value	x	k	m	N
MAG225	All	7.2e-60	9.4e-57	91	805	183	12535
MAG013	All	3.8e-17	4.9e-15	46	805	173	12535
MAG175	All	1.6e-10	1.4e-08	24	805	82	12535
MAG337	All	3.7e-09	2.7e-07	16	805	43	12535
MAG081	All	1.6e-04	4.9e-03	14	805	72	12535
MAG293	All	2.1e-04	5.8e-03	8	805	27	12535
MAG108	All	2.7e-04	7.5e-03	8	805	28	12535
MAG100	All	1.3e-03	2.8e-02	7	805	27	12535
MAG199	All	1.3e-03	2.9e-02	5	805	14	12535

### Sheet: M1-4 + C4
MAG	Cluster	P-value	Adj. P-value	x	k	m	N
MAG191	MannanAll+Ctr4	7.4e-16	8.1e-14	108	2944	226	12535
MAG098	MannanAll+Ctr4	7.4e-11	6.9e-09	55	2944	104	12535
MAG307	MannanAll+Ctr4	2.1e-10	1.7e-08	52	2944	98	12535
MAG084	MannanAll+Ctr4	5.4e-08	3.4e-06	52	2944	111	12535
MAG112	MannanAll+Ctr4	6.5e-05	2.2e-03	43	2944	106	12535
MAG314	MannanAll+Ctr4	1.8e-04	5.4e-03	31	2944	72	12535
MAG138	MannanAll+Ctr4	2.9e-04	7.6e-03	46	2944	122	12535
MAG064	MannanAll+Ctr4	7.1e-04	1.7e-02	36	2944	93	12535
MAG290	MannanAll+Ctr4	9.7e-04	2.2e-02	16	2944	32	12535
MAG196	MannanAll+Ctr4	2.2e-03	4.7e-02	38	2944	105	12535

### Sheet: Individual
MAG	Cluster	P-value	Adj. P-value	x	k	m	N
MAG228	CtrSome	2.6e-32	1.2e-29	66	1583	109	12535
MAG272	CtrSome	3.4e-17	4.9e-15	55	1583	131	12535
MAG013	CtrSome	9.0e-10	7.0e-08	52	1583	173	12535
MAG292	CtrSome	8.7e-08	5.2e-06	36	1583	114	12535
MAG042	CtrSome	1.0e-06	5.2e-05	20	1583	50	12535
MAG334	CtrSome	3.3e-06	1.6e-04	19	1583	49	12535
MAG317	CtrSome	6.8e-04	1.7e-02	19	1583	69	12535
