## Supplementary Dataset 8 for "Microbiota-directed fibre activates both targeted and secondary metabolic shifts in the distal gut"

### Sheet: AverageValues
			Pectin	RG-1	RG-1	RG-1	Mannan	Mannan	Mannan	Mannan	Xyloglucan	Xyloglucan	Xyloglucan	Glucan	Xylan	Xylan	Xylan	Xylan	Arabinoxylan	Starch	AGP	Extensin	Extensin		Pectin	Pectin	Pectin	Pectin	Pectin	Pectin	Pectin	Pectin	RG-1	RG-1	AGP	AGP	AGP	AGP	AGP	AGP	AGP	AGP	Extensin	Extensin	Extensin	Cont	Cont	Cont	Cont
			HG partially/de-esterified	(1→5)-α-L-arabinan	Linearised (1→5)-α-L-arabinan	(1→4)-β-D-galactan	(1→4)-β-D-(gluco)mannan	(1→4)-β-D-(galacto)mannan	(1→4)-β-D-(galacto)mannan, (1→4)-β-D-(gluco)mannan	(1→4)-β-D-(galacto)mannan, (1→4)-β-D-(gluco)mannan	Xyloglucan	Xyloglucan / unsubstituted β-D-glucan	Xyloglucan (XXXG motif)	(1→3)(1→4)-β-D-glucan	Terminal (1→4)-β-D-xylan	(1→4)-β-D-xylan	Anti-grass xylan preparations	Glucuronoxylan	(1→4)-β-D-xylan/arabinoxylan	Starch	AGP, β-linked GlcA	Extensin	Extensin		HG partially esterified	Xylogalacturonan	Alginate	Alginate	HG partially/de-esterified	HG partially/de-esterified	Alginate	HG partially esterified	Feruloylated (1→4)-β-D-galactan	Feruloylate on any polymer	AGP	AGP	AGP	AGP	AGP	AGP	AGP	AGP	Extensin	Extensin	Extensin	Cont	Cont	Cont	Cont
Extraction		Diet	LM19	LM6	LM13	LM5	LM22	BS-400-4	LM21	CBM27	LM24	LM25	LM15	BS-400-3	LM23	LM10	LM27	LM28	LM11	INCh1	LM2	LM1	JIM20		LM20	LM8	BAM6	LM7	JIM5	LM18	BAM7	JIM7	LM9	LM12	JIM4	JIM8	JIM13	JIM15	JIM1	LM14	JIM14	JIM16	JIM12	JIM19	JIM11	RAT1	RAT2	MOUSE	HIS
CDTA	Feed	1	0.005006	0.0106825	0.0028345	0.006223	0.00085975	0.0131743	0.0335412	0.0411395	8.05e-05	0.0068245	0.00027875	0.0096595	0.0012335	4.25e-06	0.0026785	0.001563	0.0148182	0.00597075	0.0036505	0.00414125	0.00534975		0.00277975	0.0005925	0.00018075	0.0006195	0.00048475	0.0007655	0.00897825	0.003977	7.525e-05	0.0067325	0.00015575	0.0005365	0.00096875	5.575e-05	0.00022025	0.001928	0.000491	0.00045175	0.00244075	0.00011025	0.0006265	6.4e-05	3.175e-05	0.00014175	0.0001075
CDTA	Feed	2	0.0107039	0.0217943	0.0108949	0.00894325	0.00224067	0.0201147	0.0469861	0.0649843	0.000568083	0.0112333	0.000392	0.0230585	0.0014325	0.00026875	0.00489267	0.00235367	0.0186213	0.0200661	0.00551075	0.00409375	0.00594733		0.00724025	0.000731083	0.0003755	0.00116158	0.00137317	0.00178158	0.0185632	0.00718692	0.000131583	0.00740467	9.84167e-05	0.00077675	0.00155575	0.000161833	8.84167e-05	0.00297525	0.00013425	0.000615583	0.00225483	5.74167e-05	0.000502	8.4e-05	6.03333e-05	0.00016775	0.0001165
CDTA	Feed	3	0.00808417	0.02027	0.0071795	0.00884917	0.00891875	0.0230729	0.0459428	0.0601084	0.000155917	0.011292	0.000480417	0.0174742	0.00115808	0.000282417	0.00488858	0.00201692	0.0167224	0.0179501	0.00619308	0.00490942	0.00603333		0.00355075	0.00074075	0.000273667	0.0003905	0.00117275	0.001426	0.0124137	0.00498117	0.000203667	0.00780567	0.00012825	0.000645583	0.00146833	0.000102	6.33333e-05	0.00348833	0.001435	0.000694917	0.00291525	7.9e-05	0.000620417	8.75e-05	0.000126917	0.000141	0.000116333
CDTA	Feed	4	0.00599575	0.011856	0.0040215	0.00418275	0.0105135	0.0213382	0.037905	0.046274	8.45e-05	0.0051065	0.00016625	0.00623475	0.00110375	7.7e-05	0.00155275	0.0012025	0.006787	0.00105625	0.00342025	0.00662825	0.007504		0.008673	0.00122225	0.00037825	0.000447	0.000855	0.0010265	0.0110095	0.0089075	0.00017525	0.0065345	0.00053475	0.0007705	0.00115925	0.000137	0.00019675	0.0027755	4.2e-05	0.000572	0.00614275	8.175e-05	0.000376	0.0001785	0.00015925	6.625e-05	0.0002335
NaOH	Feed	1	0.024887	0.0390245	0.0282025	0.0291413	0.0006515	0.0059685	0.0144125	0.0171943	0.0003165	0.0238483	0.0147342	0.0262945	0.0007615	0.0005575	0.0142693	0.018682	0.0629575	0.064044	0.004559	0.00262875	0.00381375		0.00123975	0.000698	0.00052125	0.00028325	0.0005155	0.000803	0.00141775	0.00029625	0.000406	0.000323	0.00027925	0.0013215	0.001428	0.00029625	0.000317	0.0006535	0.00038025	0.00041225	0.001773	0.000233	0.00056	0.00077525	0.00029	0.0001605	0.00041375
NaOH	Feed	2	0.0427655	0.0478881	0.0447185	0.030532	0.000501875	0.00191925	0.00719675	0.00484338	0.00034275	0.0253476	0.0164747	0.0252601	0.000511125	0.000291625	0.005999	0.0158561	0.0632414	0.0541583	0.00191725	0.00342813	0.00503263		0.000759125	0.00068	0.000176375	0.00030475	0.0009995	0.00056425	0.00165412	0.000343875	0.000191625	0.00012675	0.000171625	0.00053425	0.00201162	0.000246125	0.000262625	0.0003125	0.00013075	0.00248013	0.00147512	0.000313375	0.00031075	0.000425875	0.000271	0.000145125	0.000148375
NaOH	Feed	3	0.052242	0.0565363	0.046656	0.0483527	0.000879	0.002899	0.00702283	0.0053975	0.000582	0.0346043	0.0291253	0.0384996	0.00058625	0.00095725	0.0277808	0.0152607	0.0584002	0.0546814	0.00970917	0.00443067	0.006163		0.00181025	0.00163458	0.0004235	0.00060875	0.00189758	0.00220525	0.00292942	0.000464917	0.000397667	0.000471833	0.00064025	0.00161133	0.00314492	0.000467417	0.000426	0.000802083	0.000478083	0.000666	0.00188758	0.00058475	0.00133083	0.0005065	0.00029175	0.00036575	0.000570833
NaOH	Feed	4	0.0452068	0.0421996	0.0366267	0.0342855	0.000931	0.00280537	0.00613412	0.0055695	0.000660875	0.0307165	0.0217361	0.0333468	0.000361625	0.00070675	0.0126531	0.0193355	0.0557249	0.0588223	0.0043685	0.00494087	0.00643413		0.0008435	0.0014555	0.00057475	0.000457	0.00179063	0.001524	0.002978	0.000448	0.000695	0.000318875	0.000380875	0.00131138	0.00323675	0.000485375	0.00032975	0.0006135	0.000314375	0.000394875	0.00184975	0.000338375	0.000897375	0.000458125	0.0004425	0.000449875	0.000328625
Cell	Feed	1	0.0148687	0.0156937	0.0112382	0.0053365	0.000474583	0.00112475	0.00070475	0.000531917	0.000105583	0.0116387	0.00136133	0.00936833	0.0002075	0.0003915	0.014832	0.0169908	0.0134083	0.0389022	0.00558192	0.00773558	0.00825592		0.000362917	0.000227667	0.000126583	0.000183167	0.0003375	0.000841583	0.0012015	0.000329333	0.000209667	0.000104417	0.000161667	0.00116242	0.00207542	0.00017775	0.000154083	0.000594417	0.000203167	0.000288	0.00452275	0.000276333	0.000871667	0.000120083	0.000148917	4.2e-05	0.000113917
Cell	Feed	2	0.0122774	0.0159575	0.0119029	0.00496725	0.00031675	0.000661	0.000636083	0.000481917	0.000141667	0.00917233	0.000737917	0.007135	0.00013725	0.000514083	0.0124488	0.0162408	0.0152822	0.0470816	0.00319683	0.0123106	0.0135425		0.000221833	0.000248167	0.000118	9.48333e-05	0.000235333	0.00116108	0.00151242	0.000194	6.39167e-05	6.25e-05	0.00010275	0.000983583	0.00219842	6.24167e-05	0.000100833	0.000698417	0.000175667	0.000308	0.00929308	0.0005855	0.00195225	0.000161667	0.000141583	0.000293167	0.000122417
Cell	Feed	3	0.0146862	0.016927	0.0141642	0.00577225	0.00028675	0.000409917	0.000639417	0.00053975	0.000133333	0.0105024	0.00094075	0.00691517	0.000177167	0.000745083	0.0147544	0.0168218	0.0146208	0.0455515	0.00481633	0.00756542	0.00840567		0.00018225	0.00042825	0.000202	0.0001445	0.000247167	0.000884083	0.001386	0.000142083	0.000104917	0.0001365	8.85e-05	0.00124825	0.00209217	8.40833e-05	0.000175333	0.0006615	0.000157917	0.0002335	0.004885	0.000248167	0.000926417	0.000123917	0.0001215	0.00020625	0.000133583
Cell	Feed	4	0.0160227	0.0192383	0.0164342	0.005802	0.000216917	0.000607167	0.00054475	0.0004665	0.000111917	0.0116453	0.00127983	0.007516	0.0003305	0.00111258	0.0131567	0.0200881	0.0164045	0.0393043	0.00472325	0.00948083	0.0102527		0.000486083	0.000357667	0.00053475	0.000228083	0.000242083	0.00123208	0.00172083	9.575e-05	0.000180583	0.000170583	0.000142583	0.00112275	0.00238067	0.000103667	0.0002645	0.000676417	0.00011775	0.000272667	0.00638108	0.000288583	0.00139675	0.0001355	0.00014275	0.000518083	9e-05
CDTA	Digestate	1	0.00620698	0.00388727	0.00122204	0.000207042	0.00174121	0.000913063	0.000362292	0.000336417	0.000135042	0.00309548	0.000268646	0.000324437	0.000854438	0.000374667	0.00773456	0.000906562	0.00216415	0.000255937	0.00342967	0.00525406	0.00894073		0.00079875	0.000216792	9.65625e-05	0.000959354	0.000722604	0.00103567	0.00771765	0.00182898	0.000247062	0.00044875	0.000138167	0.000564271	0.00143044	0.000176	0.000165417	0.00167077	0.000323125	0.00175285	0.00252956	0.000393937	0.000553083	0.000328833	9.17917e-05	0.000206104	0.000111083
CDTA	Digestate	2	0.00151169	0.00251225	0.00134042	0.000206458	0.00181248	0.000500229	0.000326604	0.000314333	0.00012475	0.00265635	0.000170062	0.0002115	0.000704271	0.000211083	0.00539238	0.000703979	0.00137921	0.000168729	0.00268669	0.0047115	0.00848504		0.000692458	0.000209312	0.000159833	0.000555792	0.00118819	0.000697375	0.00697338	0.00154019	0.000234792	0.000984521	0.000153125	0.000600333	0.00158925	0.000137271	0.000134875	0.00231275	0.000639479	0.00165935	0.00250485	0.000165062	0.000533167	0.000271979	0.000388	0.00011625	0.000104333
CDTA	Digestate	3	0.00183308	0.00438348	0.00121002	0.000224646	0.00191948	0.000367104	0.000326333	0.000185063	0.000122479	0.00167413	0.000269937	0.000279479	0.000676729	0.000202896	0.00515658	0.000568646	0.00118117	0.000236417	0.00251029	0.00484892	0.00789819		0.000327229	0.000182604	0.00014	0.000276688	0.00102275	0.000737125	0.00314412	0.000684896	0.000485792	0.00136221	0.000167542	0.000764187	0.00169656	0.000210667	0.000180854	0.00334248	0.000172292	0.00213833	0.00272808	0.0005785	0.000475	0.000176771	0.000115354	0.00014175	9.54167e-05
CDTA	Digestate	4	0.000902341	0.00489411	0.0018218	0.00223675	0.00267525	0.0002995	0.000698955	0.000230659	0.000176023	0.00184498	0.000671182	0.000237909	0.000940864	0.000485273	0.00738816	0.000810705	0.00154923	0.000261455	0.0036245	0.00613027	0.00887805		0.000517432	0.000195114	9.74318e-05	0.000230568	0.00104093	0.000530364	0.00207602	0.000650455	0.000849955	0.000351705	0.000136455	0.00120134	0.0016283	0.000441977	0.000118591	0.00260348	0.000148727	0.00497825	0.00395977	0.00109239	0.000615773	0.000133636	0.000154545	0.000119364	0.000106909
NaOH	Digestate	1	0.0165248	0.0330538	0.0251642	0.00561448	0.00167298	0.00479629	0.011914	0.0121476	0.00104619	0.0337275	0.0257329	0.0286015	0.00277796	0.0424032	0.0552484	0.0616955	0.0739704	0.00831848	0.0228078	0.00722638	0.0130759		0.00278969	0.00116102	0.00110881	0.000835542	0.00111756	0.00219977	0.0097056	0.000981604	0.000842146	0.000783458	0.000827854	0.00344975	0.00633983	0.000694271	0.000866354	0.0042856	0.00106394	0.00636317	0.0039865	0.000952583	0.00158975	0.00108463	0.000656667	0.000518229	0.000595771
NaOH	Digestate	2	0.0204956	0.0366172	0.0276366	0.0112722	0.00170698	0.00539113	0.0133793	0.0132239	0.00116431	0.0363848	0.0251609	0.0289982	0.00253977	0.0360912	0.0479279	0.0565144	0.0672718	0.00576227	0.0200402	0.00736431	0.0120065		0.0024525	0.00125427	0.00110158	0.000832167	0.00134108	0.00258723	0.0103711	0.000907583	0.000885083	0.000844333	0.000982208	0.00308088	0.00652783	0.000707312	0.000861813	0.00383667	0.00124867	0.00826927	0.00380344	0.00100038	0.00174006	0.000982375	0.000708979	0.000736917	0.000675521
NaOH	Digestate	3	0.0227935	0.0351854	0.030154	0.00859671	0.00189381	0.00504827	0.0132356	0.0135625	0.00124992	0.0349868	0.0265886	0.0306203	0.00249002	0.0362645	0.0488952	0.0567164	0.0671314	0.00532352	0.0190969	0.00753106	0.0119145		0.00294858	0.00131367	0.0012584	0.000915313	0.00125194	0.00280265	0.0112864	0.00111135	0.000944208	0.000778187	0.000954458	0.00293067	0.00721152	0.000716375	0.00107256	0.0039165	0.00126185	0.0112417	0.00367081	0.00109702	0.00171481	0.00113762	0.000809687	0.000415292	0.000607688
NaOH	Digestate	4	0.0201494	0.0359751	0.0282898	0.00908807	0.00181584	0.00417895	0.0114686	0.0121473	0.00122584	0.0341203	0.0282259	0.0324915	0.00220014	0.035527	0.0474916	0.0546044	0.0677773	0.00865248	0.0158074	0.00784207	0.0114201		0.00264023	0.00129373	0.00115632	0.000818432	0.0012565	0.00228077	0.00976307	0.000976636	0.000990045	0.000762159	0.000933955	0.00259068	0.00682261	0.000728682	0.00104259	0.00332886	0.00117648	0.0125961	0.00398452	0.000976886	0.00171484	0.00103368	0.000749386	0.000547977	0.000637205
Cell	Digestate	1	0.0110866	0.0213929	0.00649852	0.00129977	0.000642	0.000315938	0.000474854	0.000532521	0.000227771	0.0210669	0.00347602	0.0163214	0.000408271	0.00577715	0.0421912	0.0364765	0.0385002	0.013495	0.0161549	0.0261299	0.0268762		0.00100579	0.000338729	0.000408521	0.000268917	0.000267875	0.00100463	0.00272585	0.000251333	0.000297438	0.000184042	0.000249354	0.00255938	0.00686683	0.000283167	0.000199708	0.00239154	0.000410688	0.00157258	0.0171848	0.00117263	0.00368171	0.000412125	0.00018025	0.000332208	0.000118167
Cell	Digestate	2	0.012291	0.0210275	0.0073189	0.00205396	0.000587708	0.000425542	0.000612	0.000650458	0.000199292	0.0216594	0.00422858	0.0157489	0.000412896	0.00442281	0.037041	0.0352838	0.033181	0.0201616	0.0127694	0.0233942	0.0236702		0.000752917	0.000321042	0.000340125	0.000287292	0.000265146	0.0009715	0.00253356	0.000285833	0.00032425	0.000256563	0.000239542	0.00233998	0.0065174	0.000179229	0.000186938	0.00192952	0.000297333	0.00208004	0.0161302	0.00118637	0.00350777	0.000417687	0.000204292	0.000172104	0.000157042
Cell	Digestate	3	0.0127313	0.0195247	0.00618302	0.00135392	0.000640146	0.0014846	0.000504896	0.000530542	0.000219667	0.0213111	0.00303742	0.0153832	0.000440375	0.00348023	0.0380686	0.0338744	0.0349864	0.0177133	0.0124623	0.023569	0.0245817		0.000659708	0.000360688	0.000330771	0.000270417	0.000206729	0.00111131	0.00249508	0.000339417	0.000305146	0.00021575	0.000218583	0.00252738	0.00681383	0.0001425	0.000270438	0.00196935	0.000245812	0.00231831	0.0162977	0.00111577	0.00320194	0.000327292	0.000194208	0.000178104	0.000117479
Cell	Digestate	4	0.0109546	0.0177922	0.00476114	0.00136607	0.000691795	0.000386909	0.000369773	0.00053025	0.000163409	0.0216741	0.00295975	0.0152855	0.000333841	0.00341091	0.034797	0.0314854	0.0312949	0.015219	0.0109509	0.0206743	0.020895		0.000757773	0.000300341	0.000312977	0.000232432	0.000209386	0.000940841	0.00235409	0.000215818	0.000279523	0.000352364	0.000249432	0.00238316	0.00625648	0.000131841	0.000160386	0.00172273	0.000226523	0.00238175	0.0133794	0.000970023	0.00262111	0.000327273	0.000168409	0.000189705	0.000128386

### Sheet: Normalised_Cell
			Pectin	RG-1	RG-1	RG-1	Mannan	Mannan	Mannan	Mannan	Xyloglucan	Xyloglucan	Xyloglucan	Glucan	Xylan	Xylan	Xylan	Xylan	Arabinoxylan	Starch	AGP	Extensin	Extensin	Extensin		Pectin	Pectin	Pectin	Pectin	Pectin	Pectin	Pectin	Pectin	RG-1	RG-1	AGP	AGP	AGP	AGP	AGP	AGP	AGP	AGP	Extensin	Extensin	Cont	Cont	Cont	Cont
			HG partially/de-esterified	(1→5)-α-L-arabinan	Linearised (1→5)-α-L-arabinan	(1→4)-β-D-galactan	(1→4)-β-D-(gluco)mannan	(1→4)-β-D-(galacto)mannan	(1→4)-β-D-(galacto)mannan, (1→4)-β-D-(gluco)mannan	(1→4)-β-D-(galacto)mannan, (1→4)-β-D-(gluco)mannan	Xyloglucan	Xyloglucan / unsubstituted β-D-glucan	Xyloglucan (XXXG motif)	(1→3)(1→4)-β-D-glucan	Terminal (1→4)-β-D-xylan	(1→4)-β-D-xylan	Anti-grass xylan preparations	Glucuronoxylan	(1→4)-β-D-xylan/arabinoxylan	Starch	AGP, β-linked GlcA	Extensin	Extensin	Extensin		HG partially esterified	Xylogalacturonan	Alginate	Alginate	HG partially/de-esterified	HG partially/de-esterified	Alginate	HG partially esterified	Feruloylated (1→4)-β-D-galactan	Feruloylate on any polymer	AGP	AGP	AGP	AGP	AGP	AGP	AGP	AGP	Extensin	Extensin	Cont	Cont	Cont	Cont
Extraction		Diet	LM19	LM6	LM13	LM5	LM22	BS-400-4	LM21	CBM27	LM24	LM25	LM15	BS-400-3	LM23	LM10	LM27	LM28	LM11	INCh1	LM2	LM1	JIM20	JIM12		LM20	LM8	BAM6	LM7	JIM5	LM18	BAM7	JIM7	LM9	LM12	JIM4	JIM8	JIM13	JIM15	JIM1	LM14	JIM14	JIM16	JIM19	JIM11	RAT1	RAT2	MOUSE	HIS
Cell	Feed	1	31.5806	33.3329	23.8697	11.3346	1.008	2.38894	1.49687	1.12978	0.224256	24.7204	2.89143	19.8981	0.440724	0.831535	31.5028	36.0881	28.4788	82.6271	11.8558	16.4302	17.5353	9.6062		0.770825	0.483558	0.26886	0.389041	0.716841	1.7875	2.55195	0.699495	0.445326	0.221778	0.343376	2.46894	4.40813	0.377536	0.327269	1.26252	0.43152	0.611704	0.586924	1.8514	0.255054	0.316295	0.0892069	0.241956
Cell	Feed	2	26.0769	33.8933	25.2815	10.5503	0.672768	1.40395	1.35102	1.02358	0.300896	19.4818	1.56731	15.1545	0.291515	1.0919	26.441	34.4949	32.4589	100	6.78999	26.1473	28.7639	19.7383		0.471168	0.527099	0.250629	0.201423	0.499842	2.46611	3.21233	0.412051	0.135757	0.132748	0.218238	2.0891	4.66938	0.132571	0.214167	1.48342	0.373111	0.654184	1.24359	4.14653	0.343376	0.300719	0.622678	0.26001
Cell	Feed	3	31.193	35.9525	30.0845	12.2601	0.609049	0.870652	1.3581	1.14641	0.283196	22.3068	1.99813	14.6876	0.376297	1.58254	31.338	35.7291	31.0543	96.7501	10.2298	16.0687	17.8534	10.3756		0.387094	0.909591	0.429042	0.306914	0.524975	1.87777	2.94383	0.301781	0.22284	0.289922	0.187972	2.65125	4.4437	0.178591	0.372403	1.40501	0.335411	0.495948	0.527099	1.96768	0.263196	0.258063	0.438069	0.283727
Cell	Feed	4	34.0317	40.8615	34.9057	12.3233	0.460725	1.28961	1.15703	0.990833	0.237708	24.7344	2.71833	15.9638	0.701973	2.3631	27.9444	42.6665	34.8427	83.4813	10.0321	20.137	21.7764	13.5532		1.03243	0.759674	1.13579	0.484443	0.514178	2.61691	3.655	0.20337	0.383554	0.362314	0.302843	2.38469	5.05647	0.220185	0.561791	1.43669	0.250098	0.579137	0.612943	2.96666	0.287798	0.303197	1.10039	0.191158
Cell	Colon digestate	1	23.5476	45.4379	13.8027	2.76068	1.36359	0.671043	1.00858	1.13106	0.483779	44.7454	7.38297	34.6662	0.867156	12.2705	89.6129	77.4751	81.7734	28.663	34.3126	55.4992	57.0843	36.5		2.13627	0.719452	0.867687	0.571172	0.568959	2.1338	5.78964	0.533825	0.631749	0.390899	0.529621	5.43604	14.585	0.601438	0.424175	5.07957	0.872289	3.34012	2.49062	7.81985	0.875342	0.382846	0.705601	0.250983
Cell	Colon digestate	2	26.1057	44.6619	15.5451	4.36255	1.24828	0.903839	1.29987	1.38156	0.42329	46.0041	8.9814	33.4503	0.876979	9.39393	78.674	74.9417	70.4755	42.8226	27.1218	49.6887	50.2749	34.2602		1.59917	0.681884	0.722416	0.6102	0.563163	2.06344	5.38122	0.607102	0.688698	0.544932	0.50878	4.97005	13.8428	0.380678	0.39705	4.09825	0.631528	4.41795	2.51983	7.45041	0.887157	0.43391	0.365545	0.333552
Cell	Colon digestate	3	27.041	41.4699	13.1326	2.87568	1.35965	3.15326	1.07238	1.12686	0.466566	45.2643	6.45139	32.6734	0.935344	7.39191	80.8566	71.9484	74.3102	37.6225	26.4695	50.0598	52.211	34.616		1.4012	0.76609	0.702548	0.574358	0.439087	2.3604	5.29949	0.720912	0.648121	0.458247	0.464265	5.36808	14.4724	0.302666	0.574402	4.18285	0.522099	4.92403	2.36987	6.80083	0.695159	0.412493	0.378288	0.249523
Cell	Colon digestate	4	23.2672	37.7901	10.1125	2.90149	1.46935	0.821784	0.785387	1.12624	0.347076	46.0352	6.28643	32.4661	0.709069	7.24468	73.908	66.8741	66.4696	32.3247	23.2593	43.9117	44.3804	28.4174		1.60949	0.637916	0.664755	0.493679	0.444731	1.99832	5.00002	0.458392	0.593699	0.748411	0.529786	5.06176	13.2886	0.280026	0.340656	3.65903	0.481128	5.05877	2.0603	5.56717	0.695118	0.357696	0.402927	0.272689
