## Supplementary Dataset 9 for "Microbiota-directed fibre activates both targeted and secondary metabolic shifts in the distal gut"

### Sheet: C1-C4
EC	EC name	Cluster	P-value	Adj. P-value	x	k	m	N
1.4.1.4	NADP-specific glutamate dehydrogenase	C1-4	2.6e-06	4.5e-04	31	732	55	2738
2.3.1.54	Formate acetyltransferase	C1-4	5.0e-05	6.4e-03	19	732	31	2738
5.3.1.1	Triosephosphate isomerase	C1-4	9.8e-05	1.0e-02	23	732	42	2738
4.1.1.49	Phosphoenolpyruvate carboxykinase (ATP)	C1-4	1.2e-03	7.9e-02	28	732	62	2738
2.7.9.1	Pyruvate, phosphate dikinase	C1-4	1.3e-02	3.5e-01	22	732	53	2738
2.8.3.-	Propionyl-CoA:succinate CoA transferase	C1-4	1.9e-02	3.5e-01	9	732	17	2738
1.4.1.16	Meso-diaminopimelate D-dehydrogenase	C1-4	2.0e-02	3.5e-01	7	732	12	2738
3.5.1.5	Urease subunit beta	C1-4	2.0e-02	3.5e-01	4	732	5	2738
2.2.1.2	Transaldolase	C1-4	3.2e-02	4.0e-01	10	732	21	2738
1.1.1.382	Ketol-acid reductoisomerase (NAD(+))	C1-4	4.5e-02	4.0e-01	10	732	22	2738
1.1.1.58	Altronate oxidoreductase	C1-4	4.7e-02	4.0e-01	4	732	6	2738
1.-.-.-	Putative NAD(P)H nitroreductase YodC	C1-4	5.7e-02	4.0e-01	8	732	17	2738
1.1.1.157	3-hydroxybutyryl-CoA dehydrogenase	C1-4	6.1e-02	4.0e-01	11	732	26	2738
2.3.1.-	Peptidoglycan O-acetyltransferase	C1-4	6.1e-02	4.0e-01	3	732	4	2738
2.3.1.9	Acetyl-CoA acetyltransferase	C1-4	6.1e-02	4.0e-01	11	732	26	2738
2.7.-.-	PTS-dependent dihydroxyacetone kinase, ADP-binding subunit DhaL	C1-4	6.1e-02	4.0e-01	3	732	4	2738
3.4.13.9	Xaa-Pro dipeptidase	C1-4	6.1e-02	4.0e-01	3	732	4	2738
5.4.99.2	Methylmalonyl-CoA mutase large subunit	C1-4	6.1e-02	4.0e-01	10	732	23	2738
1.2.7.4	Carbon monoxide dehydrogenase 1	C1-4	6.3e-02	4.0e-01	5	732	9	2738
2.1.3.3	Ornithine carbamoyltransferase	C1-4	6.3e-02	4.0e-01	5	732	9	2738
2.6.1.52	Phosphoserine aminotransferase	C1-4	7.0e-02	4.0e-01	16	732	42	2738
1.1.1.22	UDP-glucose 6-dehydrogenase	C1-4	7.1e-02	4.0e-01	2	732	2	2738
1.12.1.2	NAD-reducing hydrogenase HoxS subunit delta	C1-4	7.1e-02	4.0e-01	2	732	2	2738
1.2.1.41	Gamma-glutamyl phosphate reductase	C1-4	7.1e-02	4.0e-01	2	732	2	2738
2.7.1.51	L-fuculokinase	C1-4	7.1e-02	4.0e-01	2	732	2	2738
3.2.1.8	Endo-beta-1,4-xylanase Xyn10C	C1-4	7.1e-02	4.0e-01	2	732	2	2738
6.1.1.23	Aspartate--tRNA(Asp/Asn) ligase	C1-4	7.1e-02	4.0e-01	2	732	2	2738
2.1.2.1	Serine hydroxymethyltransferase	C1-4	7.2e-02	4.0e-01	6	732	12	2738
2.4.1.20	Cellobiose phosphorylase	C1-4	7.2e-02	4.0e-01	6	732	12	2738
1.3.8.1	Acyl-CoA dehydrogenase, short-chain specific	C1-4	8.0e-02	4.1e-01	10	732	24	2738
2.4.1.1	Glycogen phosphorylase	C1-4	1.2e-01	4.1e-01	13	732	35	2738
2.7.2.1	Acetate kinase	C1-4	1.2e-01	4.1e-01	12	732	32	2738
2.7.2.3	Phosphoglycerate kinase	C1-4	1.2e-01	4.2e-01	19	732	55	2738
1.3.5.4	Fumarate reductase flavoprotein subunit	C1-4	1.4e-01	4.6e-01	6	732	14	2738
4.3.3.7	4-hydroxy-tetrahydrodipicolinate synthase	C1-4	1.4e-01	4.6e-01	6	732	14	2738
5.3.1.9	Glucose-6-phosphate isomerase B	C1-4	1.5e-01	4.6e-01	12	732	33	2738
1.12.1.3	NADP-reducing hydrogenase subunit HndC	C1-4	1.8e-01	5.0e-01	2	732	3	2738
1.16.3.2	Bacterial non-heme ferritin	C1-4	1.8e-01	5.0e-01	2	732	3	2738
1.5.1.2	Pyrroline-5-carboxylate reductase	C1-4	1.8e-01	5.0e-01	2	732	3	2738
4.2.1.120	4-hydroxybutyryl-CoA dehydratase/vinylacetyl-CoA-Delta-isomerase	C1-4	1.8e-01	5.0e-01	2	732	3	2738
1.6.3.4	Flavo-diiron protein FprA1	C1-4	2.0e-01	5.2e-01	3	732	6	2738
2.1.1.258	5-methyltetrahydrofolate:corrinoid/iron-sulfur protein co-methyltransferase	C1-4	2.0e-01	5.2e-01	3	732	6	2738
2.4.1.280	N,N'-diacetylchitobiose phosphorylase	C1-4	2.0e-01	5.2e-01	3	732	6	2738
2.7.1.30	Glycerol kinase	C1-4	2.0e-01	5.2e-01	3	732	6	2738
3.4.11.4	Peptidase T	C1-4	2.0e-01	5.2e-01	3	732	6	2738
4.2.3.1	Threonine synthase	C1-4	2.0e-01	5.2e-01	4	732	9	2738
5.1.3.3	Aldose 1-epimerase	C1-4	2.0e-01	5.2e-01	4	732	9	2738
4.2.1.150	Short-chain-enoyl-CoA hydratase	C1-4	2.5e-01	5.7e-01	5	732	13	2738
1.1.1.86	Ketol-acid reductoisomerase (NADP(+))	C1-4	2.7e-01	5.7e-01	12	732	37	2738
6.4.1.3	Propionyl-CoA carboxylase beta chain	C1-4	2.7e-01	5.7e-01	4	732	10	2738
4.3.2.2	Adenylosuccinate lyase	C1-4	2.8e-01	5.9e-01	3	732	7	2738
1.1.1.38	NAD-dependent malic enzyme	C1-4	2.9e-01	6.0e-01	2	732	4	2738
2.7.7.27	Glucose-1-phosphate adenylyltransferase	C1-4	2.9e-01	6.0e-01	2	732	4	2738
3.2.-.-	Non-specific ribonucleoside hydrolase RihC	C1-4	2.9e-01	6.0e-01	2	732	4	2738
3.4.13.18	Cytosol non-specific dipeptidase	C1-4	3.1e-01	6.2e-01	5	732	14	2738
1.8.1.9	Thioredoxin reductase	C1-4	3.7e-01	6.7e-01	3	732	8	2738
5.3.1.25	L-fucose isomerase	C1-4	3.7e-01	6.7e-01	3	732	8	2738
1.3.1.108	Caffeyl-CoA reductase-Etf complex subunit CarD	C1-4	4.0e-01	6.7e-01	6	732	19	2738
2.6.1.42	Branched-chain-amino-acid aminotransferase	C1-4	4.0e-01	6.7e-01	6	732	19	2738
3.2.1.-	Intracellular maltogenic amylase	C1-4	4.0e-01	6.7e-01	2	732	5	2738
4.1.1.32	Phosphoenolpyruvate carboxykinase [GTP]	C1-4	4.0e-01	6.7e-01	2	732	5	2738
5.3.1.14	L-rhamnose isomerase	C1-4	4.0e-01	6.7e-01	2	732	5	2738
3.2.1.55	Intracellular exo-alpha-L-arabinofuranosidase 2	C1-4	4.1e-01	6.7e-01	4	732	12	2738
3.6.3.-	Trehalose import ATP-binding protein SugC	C1-4	4.1e-01	6.7e-01	4	732	12	2738
1.2.1.11	Aspartate-semialdehyde dehydrogenase	C1-4	4.3e-01	6.9e-01	5	732	16	2738
5.3.1.4	L-arabinose isomerase	C1-4	4.3e-01	6.9e-01	5	732	16	2738
4.2.1.11	Enolase 2	C1-4	4.7e-01	7.1e-01	7	732	24	2738
1.1.1.69	Gluconate 5-dehydrogenase	C1-4	5.1e-01	7.3e-01	2	732	6	2738
1.11.1.15	Alkyl hydroperoxide reductase subunit C	C1-4	5.1e-01	7.3e-01	2	732	6	2738
2.7.1.2	Glucokinase	C1-4	5.1e-01	7.3e-01	2	732	6	2738
2.7.7.12	Galactose-1-phosphate uridylyltransferase	C1-4	5.1e-01	7.3e-01	2	732	6	2738
2.8.3.8	Acetate CoA-transferase YdiF	C1-4	5.1e-01	7.3e-01	2	732	6	2738
5.3.1.12	Uronate isomerase	C1-4	5.1e-01	7.3e-01	2	732	6	2738
5.1.3.4	L-ribulose-5-phosphate 4-epimerase UlaF	C1-4	5.3e-01	7.5e-01	3	732	10	2738
2.7.1.17	Xylulose kinase	C1-4	5.4e-01	7.5e-01	4	732	14	2738
1.1.1.-	L-glyceraldehyde 3-phosphate reductase	C1-4	6.0e-01	8.0e-01	3	732	11	2738
1.2.7.3	2-oxoglutarate oxidoreductase subunit KorA	C1-4	6.0e-01	8.0e-01	2	732	7	2738
1.21.4.2	Glycine/sarcosine/betaine reductase complex component C subunit beta	C1-4	6.0e-01	8.0e-01	2	732	7	2738
2.5.1.78	6,7-dimethyl-8-ribityllumazine synthase	C1-4	6.0e-01	8.0e-01	2	732	7	2738
2.7.1.90	Pyrophosphate--fructose 6-phosphate 1-phosphotransferase	C1-4	6.0e-01	8.0e-01	4	732	15	2738
4.1.1.23	Orotidine 5'-phosphate decarboxylase	C1-4	6.0e-01	8.0e-01	2	732	7	2738
6.1.1.10	Methionine--tRNA ligase	C1-4	6.0e-01	8.0e-01	2	732	7	2738
6.1.1.5	Isoleucine--tRNA ligase	C1-4	6.0e-01	8.0e-01	2	732	7	2738
6.3.2.6	Phosphoribosylaminoimidazole-succinocarboxamide synthase	C1-4	6.0e-01	8.0e-01	3	732	11	2738
2.7.7.8	Polyribonucleotide nucleotidyltransferase	C1-4	6.1e-01	8.0e-01	7	732	27	2738
2.5.1.47	O-acetylserine sulfhydrylase	C1-4	6.6e-01	8.2e-01	4	732	16	2738
2.7.1.45	2-dehydro-3-deoxygluconokinase	C1-4	6.6e-01	8.2e-01	3	732	12	2738
3.2.1.86	6-phospho-beta-glucosidase BglA	C1-4	6.7e-01	8.3e-01	2	732	8	2738
4.2.1.9	Dihydroxy-acid dehydratase	C1-4	6.7e-01	8.3e-01	2	732	8	2738
6.3.4.3	Formate--tetrahydrofolate ligase	C1-4	7.0e-01	8.5e-01	5	732	21	2738
1.1.1.42	Isocitrate dehydrogenase [NADP]	C1-4	7.4e-01	8.7e-01	2	732	9	2738
2.3.1.169	Carbon monoxide dehydrogenase/acetyl-CoA synthase subunit alpha	C1-4	7.4e-01	8.7e-01	2	732	9	2738
2.4.1.319	Beta-1,4-mannooligosaccharide phosphorylase	C1-4	7.4e-01	8.7e-01	2	732	9	2738
2.7.1.11	ATP-dependent 6-phosphofructokinase	C1-4	7.4e-01	8.7e-01	2	732	9	2738
6.3.4.4	Adenylosuccinate synthetase	C1-4	7.7e-01	8.9e-01	3	732	14	2738
1.11.1.1	Reverse rubrerythrin-1	C1-4	7.9e-01	9.1e-01	8	732	36	2738
2.3.1.8	Phosphate acetyltransferase	C1-4	7.9e-01	9.1e-01	4	732	19	2738
2.7.4.6	Nucleoside diphosphate kinase	C1-4	7.9e-01	9.1e-01	2	732	10	2738
6.3.5.2	GMP synthase [glutamine-hydrolyzing]	C1-4	7.9e-01	9.1e-01	2	732	10	2738
1.1.1.205	Inosine-5'-monophosphate dehydrogenase	C1-4	8.4e-01	9.4e-01	3	732	16	2738
1.15.1.2	Desulfoferrodoxin	C1-4	8.7e-01	9.5e-01	2	732	12	2738
6.1.1.12	Aspartate--tRNA ligase	C1-4	8.7e-01	9.5e-01	2	732	12	2738
5.2.1.8	Trigger factor	C1-4	8.8e-01	9.6e-01	4	732	22	2738
1.2.7.1	Pyruvate synthase	C1-4	8.9e-01	9.7e-01	8	732	41	2738
1.1.1.37	Malate dehydrogenase	C1-4	9.0e-01	9.7e-01	3	732	18	2738
5.1.3.2	UDP-glucose 4-epimerase	C1-4	9.2e-01	9.8e-01	3	732	19	2738
5.4.2.12	2,3-bisphosphoglycerate-independent phosphoglycerate mutase	C1-4	9.2e-01	9.8e-01	3	732	19	2738
6.3.1.2	Glutamine synthetase	C1-4	9.2e-01	9.8e-01	2	732	14	2738
1.4.1.2	NAD(P)-specific glutamate dehydrogenase	C1-4	9.4e-01	9.9e-01	8	732	45	2738
1.2.1.12	Glyceraldehyde-3-phosphate dehydrogenase	C1-4	9.5e-01	9.9e-01	5	732	31	2738
3.4.11.-	putative M18 family aminopeptidase 2	C1-4	9.6e-01	1.0e+00	2	732	17	2738
5.4.2.2	Phosphoglucomutase	C1-4	9.9e-01	1.0e+00	3	732	27	2738
2.7.7.6	DNA-directed RNA polymerase subunit beta	C1-4	1.0e+00	1.0e+00	2	732	45	2738
4.1.2.13	Fructose-bisphosphate aldolase	C1-4	1.0e+00	1.0e+00	3	732	31	2738

### Sheet: M1-4
EC	EC name	Cluster	P-value	Adj. P-value	x	k	m	N
6.1.1.7	Alanine--tRNA ligase	M1-4	1.4e-03	7.9e-02	6	917	6	2738
3.5.1.108	UDP-3-O-acyl-N-acetylglucosamine deacetylase	M1-4	4.2e-03	1.8e-01	5	917	5	2738
3.4.11.-	putative M18 family aminopeptidase 2	M1-4	8.2e-03	2.6e-01	11	917	17	2738
2.2.1.6	Acetolactate synthase	M1-4	1.3e-02	3.5e-01	4	917	4	2738
1.15.1.2	Desulfoferrodoxin	M1-4	1.9e-02	3.5e-01	8	917	12	2738
2.4.1.281	4-O-beta-D-mannosyl-D-glucose phosphorylase	M1-4	2.0e-02	3.5e-01	6	917	8	2738
2.6.1.11	Acetylornithine aminotransferase	M1-4	2.0e-02	3.5e-01	6	917	8	2738
2.7.6.1	Ribose-phosphate pyrophosphokinase	M1-4	2.0e-02	3.5e-01	6	917	8	2738
1.1.1.40	NADP-dependent malic enzyme	M1-4	3.7e-02	4.0e-01	3	917	3	2738
1.6.5.8	Na(+)-translocating NADH-quinone reductase subunit F	M1-4	3.7e-02	4.0e-01	3	917	3	2738
3.2.1.21	Thermostable beta-glucosidase B	M1-4	4.6e-02	4.0e-01	5	917	7	2738
6.1.1.3	Threonine--tRNA ligase	M1-4	4.6e-02	4.0e-01	5	917	7	2738
1.1.1.205	Inosine-5'-monophosphate dehydrogenase	M1-4	5.1e-02	4.0e-01	9	917	16	2738
2.4.2.10	Orotate phosphoribosyltransferase	M1-4	8.9e-02	4.1e-01	5	917	8	2738
1.1.1.81	Hydroxypyruvate reductase	M1-4	1.0e-01	4.1e-01	4	917	6	2738
2.1.3.2	Aspartate carbamoyltransferase catalytic subunit	M1-4	1.0e-01	4.1e-01	4	917	6	2738
6.1.1.4	Leucine--tRNA ligase	M1-4	1.0e-01	4.1e-01	4	917	6	2738
6.1.1.9	Valine--tRNA ligase	M1-4	1.0e-01	4.1e-01	4	917	6	2738
6.3.4.13	Phosphoribosylamine--glycine ligase	M1-4	1.0e-01	4.1e-01	4	917	6	2738
1.12.99.6	Uptake hydrogenase large subunit	M1-4	1.1e-01	4.1e-01	2	917	2	2738
1.2.1.3	Putative aldehyde dehydrogenase AldA	M1-4	1.1e-01	4.1e-01	2	917	2	2738
1.3.1.14	Dihydroorotate dehydrogenase B (NAD(+)), catalytic subunit	M1-4	1.1e-01	4.1e-01	2	917	2	2738
1.6.5.11	NADH-quinone oxidoreductase subunit 4	M1-4	1.1e-01	4.1e-01	2	917	2	2738
1.7.1.13	NADPH-dependent 7-cyano-7-deazaguanine reductase	M1-4	1.1e-01	4.1e-01	2	917	2	2738
2.2.1.7	1-deoxy-D-xylulose-5-phosphate synthase	M1-4	1.1e-01	4.1e-01	2	917	2	2738
2.3.1.39	Malonyl CoA-acyl carrier protein transacylase	M1-4	1.1e-01	4.1e-01	3	917	4	2738
2.4.1.18	1,4-alpha-glucan branching enzyme GlgB	M1-4	1.1e-01	4.1e-01	2	917	2	2738
2.6.1.39	2-aminoadipate transaminase	M1-4	1.1e-01	4.1e-01	2	917	2	2738
2.7.2.4	Aspartokinase	M1-4	1.1e-01	4.1e-01	2	917	2	2738
2.7.7.24	Glucose-1-phosphate thymidylyltransferase 1	M1-4	1.1e-01	4.1e-01	3	917	4	2738
3.1.2.29	Fluoroacetyl-CoA thioesterase	M1-4	1.1e-01	4.1e-01	2	917	2	2738
3.2.1.165	Exo-beta-D-glucosaminidase	M1-4	1.1e-01	4.1e-01	2	917	2	2738
3.3.1.1	Adenosylhomocysteinase	M1-4	1.1e-01	4.1e-01	2	917	2	2738
3.6.3.15	ATP synthase subunit beta, sodium ion specific	M1-4	1.1e-01	4.1e-01	2	917	2	2738
4.1.2.-	Fructose-6-phosphate aldolase 1	M1-4	1.1e-01	4.1e-01	2	917	2	2738
4.2.1.59	3-hydroxyacyl-[acyl-carrier-protein] dehydratase FabZ	M1-4	1.1e-01	4.1e-01	2	917	2	2738
4.3.1.19	L-threonine ammonia-lyase	M1-4	1.1e-01	4.1e-01	2	917	2	2738
5.1.3.11	Cellobiose 2-epimerase	M1-4	1.1e-01	4.1e-01	2	917	2	2738
5.1.3.29	L-fucose mutarotase	M1-4	1.1e-01	4.1e-01	2	917	2	2738
5.3.1.-	Putative tagatose-6-phosphate ketose/aldose isomerase	M1-4	1.1e-01	4.1e-01	3	917	4	2738
5.3.1.8	Mannose-6-phosphate isomerase ManA	M1-4	1.1e-01	4.1e-01	2	917	2	2738
6.1.1.18	Glutamine--tRNA ligase	M1-4	1.1e-01	4.1e-01	3	917	4	2738
6.1.1.19	Arginine--tRNA ligase	M1-4	1.1e-01	4.1e-01	3	917	4	2738
6.3.1.1	Aspartate--ammonia ligase	M1-4	1.1e-01	4.1e-01	2	917	2	2738
6.3.2.13	UDP-N-acetylmuramoyl-L-alanyl-D-glutamate--2,6-diaminopimelate ligase	M1-4	1.1e-01	4.1e-01	2	917	2	2738
6.3.3.1	Phosphoribosylformylglycinamidine cyclo-ligase	M1-4	1.1e-01	4.1e-01	2	917	2	2738
6.3.4.3	Formate--tetrahydrofolate ligase	M1-4	1.3e-01	4.3e-01	10	917	21	2738
2.7.11.-	Phosphocarrier protein HPr	M1-4	1.5e-01	4.7e-01	5	917	9	2738
3.4.13.18	Cytosol non-specific dipeptidase	M1-4	1.5e-01	4.8e-01	7	917	14	2738
5.2.1.8	Trigger factor	M1-4	1.7e-01	5.0e-01	10	917	22	2738
1.2.7.3	2-oxoglutarate oxidoreductase subunit KorA	M1-4	1.8e-01	5.0e-01	4	917	7	2738
1.21.4.1	D-proline reductase proprotein PrdA	M1-4	1.8e-01	5.0e-01	4	917	7	2738
4.1.1.23	Orotidine 5'-phosphate decarboxylase	M1-4	1.8e-01	5.0e-01	4	917	7	2738
4.2.1.53	Oleate hydratase	M1-4	1.8e-01	5.0e-01	4	917	7	2738
6.1.1.6	Lysine--tRNA ligase	M1-4	1.8e-01	5.0e-01	4	917	7	2738
2.4.2.14	Amidophosphoribosyltransferase	M1-4	2.1e-01	5.3e-01	3	917	5	2738
3.2.1.-	Intracellular maltogenic amylase	M1-4	2.1e-01	5.3e-01	3	917	5	2738
3.2.1.23	Beta-galactosidase BglY	M1-4	2.1e-01	5.3e-01	3	917	5	2738
4.2.1.85	2,3-dimethylmalate dehydratase large subunit	M1-4	2.1e-01	5.3e-01	3	917	5	2738
2.2.1.1	Transketolase	M1-4	2.2e-01	5.4e-01	5	917	10	2738
1.17.1.8	4-hydroxy-tetrahydrodipicolinate reductase	M1-4	2.6e-01	5.7e-01	4	917	8	2738
1.4.7.1	Ferredoxin-dependent glutamate synthase 1	M1-4	2.6e-01	5.7e-01	2	917	3	2738
1.5.1.20	5,10-methylenetetrahydrofolate reductase	M1-4	2.6e-01	5.7e-01	2	917	3	2738
2.1.3.1	Methylmalonyl-CoA carboxyltransferase 5S subunit	M1-4	2.6e-01	5.7e-01	2	917	3	2738
2.4.1.161	Oligosaccharide 4-alpha-D-glucosyltransferase	M1-4	2.6e-01	5.7e-01	2	917	3	2738
2.6.1.82	Putrescine aminotransferase	M1-4	2.6e-01	5.7e-01	2	917	3	2738
2.7.1.92	5-dehydro-2-deoxygluconokinase	M1-4	2.6e-01	5.7e-01	2	917	3	2738
2.8.1.7	Cysteine desulfurase IscS	M1-4	2.6e-01	5.7e-01	2	917	3	2738
3.2.1.169	O-GlcNAcase	M1-4	2.6e-01	5.7e-01	2	917	3	2738
3.2.1.177	Alpha-xylosidase	M1-4	2.6e-01	5.7e-01	2	917	3	2738
4.1.1.70	Glutaconyl-CoA decarboxylase subunit beta	M1-4	2.6e-01	5.7e-01	2	917	3	2738
4.2.1.-	(R)-2-hydroxyglutaryl-CoA dehydratase subunit beta	M1-4	2.6e-01	5.7e-01	2	917	3	2738
4.2.1.49	Urocanate hydratase	M1-4	2.6e-01	5.7e-01	2	917	3	2738
4.2.1.9	Dihydroxy-acid dehydratase	M1-4	2.6e-01	5.7e-01	4	917	8	2738
4.4.1.21	S-ribosylhomocysteine lyase	M1-4	2.6e-01	5.7e-01	2	917	3	2738
5.4.2.2	Phosphoglucomutase	M1-4	2.7e-01	5.8e-01	11	917	27	2738
2.6.1.42	Branched-chain-amino-acid aminotransferase	M1-4	2.8e-01	6.0e-01	8	917	19	2738
1.1.1.-	L-glyceraldehyde 3-phosphate reductase	M1-4	2.9e-01	6.0e-01	5	917	11	2738
4.3.3.7	4-hydroxy-tetrahydrodipicolinate synthase	M1-4	3.1e-01	6.2e-01	6	917	14	2738
1.11.1.15	Alkyl hydroperoxide reductase subunit C	M1-4	3.2e-01	6.2e-01	3	917	6	2738
1.7.99.1	Hydroxylamine reductase	M1-4	3.2e-01	6.2e-01	3	917	6	2738
3.2.1.37	Xylan 1,4-beta-xylosidase	M1-4	3.2e-01	6.2e-01	3	917	6	2738
3.4.11.4	Peptidase T	M1-4	3.2e-01	6.2e-01	3	917	6	2738
3.4.11.9	Xaa-Pro aminopeptidase	M1-4	3.2e-01	6.2e-01	3	917	6	2738
3.4.21.92	ATP-dependent Clp protease proteolytic subunit	M1-4	3.2e-01	6.2e-01	3	917	6	2738
5.4.99.18	N5-carboxyaminoimidazole ribonucleotide mutase	M1-4	3.2e-01	6.2e-01	3	917	6	2738
1.-.-.-	Putative NAD(P)H nitroreductase YodC	M1-4	3.3e-01	6.3e-01	7	917	17	2738
1.2.1.12	Glyceraldehyde-3-phosphate dehydrogenase	M1-4	3.3e-01	6.3e-01	12	917	31	2738
2.3.1.169	Carbon monoxide dehydrogenase/acetyl-CoA synthase subunit alpha	M1-4	3.5e-01	6.6e-01	4	917	9	2738
2.4.1.319	Beta-1,4-mannooligosaccharide phosphorylase	M1-4	3.5e-01	6.6e-01	4	917	9	2738
2.1.2.1	Serine hydroxymethyltransferase	M1-4	3.7e-01	6.7e-01	5	917	12	2738
2.7.1.45	2-dehydro-3-deoxygluconokinase	M1-4	3.7e-01	6.7e-01	5	917	12	2738
3.6.3.14	ATP synthase subunit alpha	M1-4	3.7e-01	6.7e-01	5	917	12	2738
1.2.7.1	Pyruvate synthase	M1-4	3.9e-01	6.7e-01	15	917	41	2738
1.1.1.18	Inositol 2-dehydrogenase	M1-4	4.1e-01	6.7e-01	2	917	4	2738
1.1.1.27	L-lactate dehydrogenase	M1-4	4.1e-01	6.7e-01	2	917	4	2738
1.15.1.1	Superoxide dismutase [Mn]	M1-4	4.1e-01	6.7e-01	2	917	4	2738
2.3.1.129	Acyl-[acyl-carrier-protein]--UDP-N-acetylglucosamine O-acyltransferase	M1-4	4.1e-01	6.7e-01	2	917	4	2738
2.3.1.222	Phosphate propanoyltransferase	M1-4	4.1e-01	6.7e-01	2	917	4	2738
2.4.2.9	Uracil phosphoribosyltransferase	M1-4	4.1e-01	6.7e-01	2	917	4	2738
2.7.1.6	Galactokinase	M1-4	4.1e-01	6.7e-01	2	917	4	2738
3.5.99.10	2-iminobutanoate/2-iminopropanoate deaminase	M1-4	4.1e-01	6.7e-01	2	917	4	2738
4.1.1.20	Diaminopimelate decarboxylase	M1-4	4.1e-01	6.7e-01	2	917	4	2738
4.1.2.4	Deoxyribose-phosphate aldolase	M1-4	4.1e-01	6.7e-01	2	917	4	2738
4.1.3.3	N-acetylneuraminate lyase	M1-4	4.1e-01	6.7e-01	2	917	4	2738
4.2.1.11	Enolase 2	M1-4	4.1e-01	6.7e-01	9	917	24	2738
5.99.1.3	DNA gyrase subunit A	M1-4	4.1e-01	6.7e-01	2	917	4	2738
6.1.1.15	Proline--tRNA ligase	M1-4	4.1e-01	6.7e-01	2	917	4	2738
1.21.4.2	Glycine/sarcosine/betaine reductase complex component C subunit beta	M1-4	4.3e-01	6.9e-01	3	917	7	2738
4.3.2.2	Adenylosuccinate lyase	M1-4	4.3e-01	6.9e-01	3	917	7	2738
6.1.1.10	Methionine--tRNA ligase	M1-4	4.3e-01	6.9e-01	3	917	7	2738
6.1.1.11	Serine--tRNA ligase	M1-4	4.3e-01	6.9e-01	3	917	7	2738
6.1.1.5	Isoleucine--tRNA ligase	M1-4	4.3e-01	6.9e-01	3	917	7	2738
2.7.7.6	DNA-directed RNA polymerase subunit beta	M1-4	4.4e-01	6.9e-01	16	917	45	2738
2.7.4.6	Nucleoside diphosphate kinase	M1-4	4.5e-01	6.9e-01	4	917	10	2738
6.4.1.3	Propionyl-CoA carboxylase beta chain	M1-4	4.5e-01	6.9e-01	4	917	10	2738
5.4.2.12	2,3-bisphosphoglycerate-independent phosphoglycerate mutase	M1-4	4.6e-01	7.0e-01	7	917	19	2738
1.1.1.382	Ketol-acid reductoisomerase (NAD(+))	M1-4	4.7e-01	7.0e-01	8	917	22	2738
1.3.5.4	Fumarate reductase flavoprotein subunit	M1-4	5.3e-01	7.5e-01	5	917	14	2738
4.2.1.2	Fumarate hydratase class I, aerobic	M1-4	5.3e-01	7.5e-01	4	917	11	2738
5.4.99.2	Methylmalonyl-CoA mutase large subunit	M1-4	5.3e-01	7.5e-01	8	917	23	2738
6.3.1.2	Glutamine synthetase	M1-4	5.3e-01	7.5e-01	5	917	14	2738
6.3.4.4	Adenylosuccinate synthetase	M1-4	5.3e-01	7.5e-01	5	917	14	2738
2.7.1.40	Pyruvate kinase	M1-4	5.4e-01	7.5e-01	3	917	8	2738
3.2.1.86	6-phospho-beta-glucosidase BglA	M1-4	5.4e-01	7.5e-01	3	917	8	2738
3.4.24.-	Neutral endopeptidase	M1-4	5.4e-01	7.5e-01	3	917	8	2738
4.2.1.157	(R)-2-hydroxyisocaproyl-CoA dehydratase beta subunit	M1-4	5.4e-01	7.5e-01	2	917	5	2738
5.1.1.1	Alanine racemase 1	M1-4	5.4e-01	7.5e-01	2	917	5	2738
2.7.2.3	Phosphoglycerate kinase	M1-4	6.0e-01	8.0e-01	18	917	55	2738
3.2.1.55	Intracellular exo-alpha-L-arabinofuranosidase 2	M1-4	6.1e-01	8.0e-01	4	917	12	2738
3.6.3.-	Trehalose import ATP-binding protein SugC	M1-4	6.1e-01	8.0e-01	4	917	12	2738
4.1.2.13	Fructose-bisphosphate aldolase	M1-4	6.2e-01	8.0e-01	10	917	31	2738
1.1.1.42	Isocitrate dehydrogenase [NADP]	M1-4	6.3e-01	8.0e-01	3	917	9	2738
2.4.2.1	Purine nucleoside phosphorylase DeoD-type	M1-4	6.3e-01	8.0e-01	3	917	9	2738
3.6.1.1	Putative K(+)-stimulated pyrophosphate-energized sodium pump	M1-4	6.3e-01	8.0e-01	3	917	9	2738
4.4.1.11	L-methionine gamma-lyase	M1-4	6.3e-01	8.0e-01	3	917	9	2738
5.1.3.3	Aldose 1-epimerase	M1-4	6.3e-01	8.0e-01	3	917	9	2738
2.4.1.280	N,N'-diacetylchitobiose phosphorylase	M1-4	6.5e-01	8.1e-01	2	917	6	2738
2.6.1.83	LL-diaminopimelate aminotransferase	M1-4	6.5e-01	8.1e-01	2	917	6	2738
2.7.1.2	Glucokinase	M1-4	6.5e-01	8.1e-01	2	917	6	2738
2.7.4.3	Adenylate kinase	M1-4	6.5e-01	8.1e-01	2	917	6	2738
2.7.7.12	Galactose-1-phosphate uridylyltransferase	M1-4	6.5e-01	8.1e-01	2	917	6	2738
2.8.3.8	Acetate CoA-transferase YdiF	M1-4	6.5e-01	8.1e-01	2	917	6	2738
4.2.1.17	putative enoyl-CoA hydratase 1	M1-4	6.5e-01	8.1e-01	2	917	6	2738
6.1.1.17	Glutamate--tRNA ligase	M1-4	6.5e-01	8.1e-01	2	917	6	2738
6.3.5.5	Carbamoyl-phosphate synthase large chain	M1-4	7.0e-01	8.5e-01	3	917	10	2738
1.11.1.1	Reverse rubrerythrin-1	M1-4	7.1e-01	8.5e-01	11	917	36	2738
2.7.7.8	Polyribonucleotide nucleotidyltransferase	M1-4	7.3e-01	8.7e-01	8	917	27	2738
1.3.8.1	Acyl-CoA dehydrogenase, short-chain specific	M1-4	7.4e-01	8.7e-01	7	917	24	2738
2.5.1.78	6,7-dimethyl-8-ribityllumazine synthase	M1-4	7.4e-01	8.7e-01	2	917	7	2738
2.7.1.17	Xylulose kinase	M1-4	7.4e-01	8.7e-01	4	917	14	2738
3.4.-.-	Dipeptidase A	M1-4	7.4e-01	8.7e-01	2	917	7	2738
3.4.22.-	Aminopeptidase E	M1-4	7.4e-01	8.7e-01	2	917	7	2738
2.7.1.90	Pyrophosphate--fructose 6-phosphate 1-phosphotransferase	M1-4	8.0e-01	9.1e-01	4	917	15	2738
2.7.2.1	Acetate kinase	M1-4	8.0e-01	9.1e-01	9	917	32	2738
2.3.1.8	Phosphate acetyltransferase	M1-4	8.2e-01	9.3e-01	5	917	19	2738
2.3.1.9	Acetyl-CoA acetyltransferase	M1-4	8.2e-01	9.3e-01	7	917	26	2738
1.1.1.86	Ketol-acid reductoisomerase (NADP(+))	M1-4	8.4e-01	9.4e-01	10	917	37	2738
2.5.1.47	O-acetylserine sulfhydrylase	M1-4	8.4e-01	9.4e-01	4	917	16	2738
2.7.1.11	ATP-dependent 6-phosphofructokinase	M1-4	8.6e-01	9.4e-01	2	917	9	2738
3.5.99.6	Glucosamine-6-phosphate deaminase 1	M1-4	8.6e-01	9.4e-01	2	917	9	2738
4.1.2.9	Xylulose-5-phosphate phosphoketolase	M1-4	8.6e-01	9.4e-01	2	917	9	2738
4.2.3.1	Threonine synthase	M1-4	8.6e-01	9.4e-01	2	917	9	2738
6.1.1.14	Glycine--tRNA ligase alpha subunit	M1-4	8.6e-01	9.4e-01	2	917	9	2738
6.3.5.2	GMP synthase [glutamine-hydrolyzing]	M1-4	9.0e-01	9.7e-01	2	917	10	2738
1.1.1.157	3-hydroxybutyryl-CoA dehydrogenase	M1-4	9.1e-01	9.8e-01	6	917	26	2738
5.1.3.2	UDP-glucose 4-epimerase	M1-4	9.2e-01	9.8e-01	4	917	19	2738
6.3.2.6	Phosphoribosylaminoimidazole-succinocarboxamide synthase	M1-4	9.3e-01	9.8e-01	2	917	11	2738
1.2.1.11	Aspartate-semialdehyde dehydrogenase	M1-4	9.4e-01	9.9e-01	3	917	16	2738
2.4.1.1	Glycogen phosphorylase	M1-4	9.4e-01	9.9e-01	8	917	35	2738
2.7.9.1	Pyruvate, phosphate dikinase	M1-4	9.4e-01	9.9e-01	13	917	53	2738
2.4.1.20	Cellobiose phosphorylase	M1-4	9.5e-01	9.9e-01	2	917	12	2738
6.1.1.12	Aspartate--tRNA ligase	M1-4	9.5e-01	9.9e-01	2	917	12	2738
2.8.3.-	Propionyl-CoA:succinate CoA transferase	M1-4	9.6e-01	1.0e+00	3	917	17	2738
4.2.1.150	Short-chain-enoyl-CoA hydratase	M1-4	9.6e-01	1.0e+00	2	917	13	2738
1.1.1.37	Malate dehydrogenase	M1-4	9.7e-01	1.0e+00	3	917	18	2738
1.4.1.2	NAD(P)-specific glutamate dehydrogenase	M1-4	9.7e-01	1.0e+00	10	917	45	2738
6.3.5.3	Phosphoribosylformylglycinamidine synthase	M1-4	9.7e-01	1.0e+00	2	917	14	2738
1.3.1.108	Caffeyl-CoA reductase-Etf complex subunit CarD	M1-4	9.8e-01	1.0e+00	3	917	19	2738
1.4.1.4	NADP-specific glutamate dehydrogenase	M1-4	9.9e-01	1.0e+00	11	917	55	2738
2.2.1.2	Transaldolase	M1-4	9.9e-01	1.0e+00	3	917	21	2738
5.3.1.4	L-arabinose isomerase	M1-4	9.9e-01	1.0e+00	2	917	16	2738
2.3.1.54	Formate acetyltransferase	M1-4	1.0e+00	1.0e+00	4	917	31	2738
2.6.1.52	Phosphoserine aminotransferase	M1-4	1.0e+00	1.0e+00	7	917	42	2738
4.1.1.49	Phosphoenolpyruvate carboxykinase (ATP)	M1-4	1.0e+00	1.0e+00	10	917	62	2738
5.3.1.1	Triosephosphate isomerase	M1-4	1.0e+00	1.0e+00	5	917	42	2738
5.3.1.9	Glucose-6-phosphate isomerase B	M1-4	1.0e+00	1.0e+00	5	917	33	2738

### Sheet: M1-4 + C1-4
EC	EC name	Cluster	P-value	Adj. P-value	x	k	m	N
1.4.1.2	NAD(P)-specific glutamate dehydrogenase	M1-4 + C1-4	3.4e-08	1.7e-05	18	259	45	2738
6.1.1.14	Glycine--tRNA ligase alpha subunit	M1-4 + C1-4	6.7e-03	2.4e-01	4	259	9	2738
3.4.-.-	Dipeptidase A	M1-4 + C1-4	2.2e-02	3.5e-01	3	259	7	2738
4.2.1.53	Oleate hydratase	M1-4 + C1-4	2.2e-02	3.5e-01	3	259	7	2738
1.1.1.28	D-lactate dehydrogenase	M1-4 + C1-4	2.5e-02	3.5e-01	2	259	3	2738
2.8.3.23	Caffeate CoA-transferase	M1-4 + C1-4	2.5e-02	3.5e-01	2	259	3	2738
3.4.11.2	Aminopeptidase N	M1-4 + C1-4	2.5e-02	3.5e-01	2	259	3	2738
2.2.1.2	Transaldolase	M1-4 + C1-4	4.2e-02	4.0e-01	5	259	21	2738
2.3.1.169	Carbon monoxide dehydrogenase/acetyl-CoA synthase subunit alpha	M1-4 + C1-4	4.6e-02	4.0e-01	3	259	9	2738
4.1.2.9	Xylulose-5-phosphate phosphoketolase	M1-4 + C1-4	4.6e-02	4.0e-01	3	259	9	2738
3.2.-.-	Non-specific ribonucleoside hydrolase RihC	M1-4 + C1-4	4.7e-02	4.0e-01	2	259	4	2738
2.7.4.6	Nucleoside diphosphate kinase	M1-4 + C1-4	6.1e-02	4.0e-01	3	259	10	2738
2.4.1.7	Sucrose phosphorylase	M1-4 + C1-4	7.4e-02	4.0e-01	2	259	5	2738
2.6.1.16	Glutamine--fructose-6-phosphate aminotransferase [isomerizing]	M1-4 + C1-4	7.4e-02	4.0e-01	2	259	5	2738
3.4.13.-	Beta-Ala-Xaa dipeptidase	M1-4 + C1-4	7.4e-02	4.0e-01	2	259	5	2738
4.2.1.157	(R)-2-hydroxyisocaproyl-CoA dehydratase beta subunit	M1-4 + C1-4	7.4e-02	4.0e-01	2	259	5	2738
5.1.3.13	dTDP-4-dehydrorhamnose 3,5-epimerase	M1-4 + C1-4	7.4e-02	4.0e-01	2	259	5	2738
2.3.1.9	Acetyl-CoA acetyltransferase	M1-4 + C1-4	9.2e-02	4.1e-01	5	259	26	2738
2.7.4.3	Adenylate kinase	M1-4 + C1-4	1.0e-01	4.1e-01	2	259	6	2738
3.4.21.92	ATP-dependent Clp protease proteolytic subunit	M1-4 + C1-4	1.0e-01	4.1e-01	2	259	6	2738
1.1.1.86	Ketol-acid reductoisomerase (NADP(+))	M1-4 + C1-4	1.3e-01	4.4e-01	6	259	37	2738
1.21.4.1	D-proline reductase proprotein PrdA	M1-4 + C1-4	1.4e-01	4.5e-01	2	259	7	2738
6.3.4.4	Adenylosuccinate synthetase	M1-4 + C1-4	1.4e-01	4.6e-01	3	259	14	2738
1.8.1.9	Thioredoxin reductase	M1-4 + C1-4	1.7e-01	5.0e-01	2	259	8	2738
2.4.2.10	Orotate phosphoribosyltransferase	M1-4 + C1-4	1.7e-01	5.0e-01	2	259	8	2738
2.6.1.11	Acetylornithine aminotransferase	M1-4 + C1-4	1.7e-01	5.0e-01	2	259	8	2738
2.7.1.40	Pyruvate kinase	M1-4 + C1-4	1.7e-01	5.0e-01	2	259	8	2738
3.6.1.1	Putative K(+)-stimulated pyrophosphate-energized sodium pump	M1-4 + C1-4	2.1e-01	5.3e-01	2	259	9	2738
1.3.1.108	Caffeyl-CoA reductase-Etf complex subunit CarD	M1-4 + C1-4	2.7e-01	5.7e-01	3	259	19	2738
5.1.3.2	UDP-glucose 4-epimerase	M1-4 + C1-4	2.7e-01	5.7e-01	3	259	19	2738
1.15.1.2	Desulfoferrodoxin	M1-4 + C1-4	3.2e-01	6.2e-01	2	259	12	2738
1.2.7.1	Pyruvate synthase	M1-4 + C1-4	3.5e-01	6.5e-01	5	259	41	2738
4.2.1.150	Short-chain-enoyl-CoA hydratase	M1-4 + C1-4	3.5e-01	6.6e-01	2	259	13	2738
5.2.1.8	Trigger factor	M1-4 + C1-4	3.5e-01	6.5e-01	3	259	22	2738
5.4.99.2	Methylmalonyl-CoA mutase large subunit	M1-4 + C1-4	3.7e-01	6.7e-01	3	259	23	2738
4.2.1.11	Enolase 2	M1-4 + C1-4	4.0e-01	6.7e-01	3	259	24	2738
1.1.1.157	3-hydroxybutyryl-CoA dehydrogenase	M1-4 + C1-4	4.5e-01	6.9e-01	3	259	26	2738
2.7.7.8	Polyribonucleotide nucleotidyltransferase	M1-4 + C1-4	4.8e-01	7.1e-01	3	259	27	2738
4.1.2.13	Fructose-bisphosphate aldolase	M1-4 + C1-4	5.7e-01	7.9e-01	3	259	31	2738
2.7.2.1	Acetate kinase	M1-4 + C1-4	6.0e-01	8.0e-01	3	259	32	2738
6.3.4.3	Formate--tetrahydrofolate ligase	M1-4 + C1-4	6.0e-01	8.0e-01	2	259	21	2738
1.4.1.4	NADP-specific glutamate dehydrogenase	M1-4 + C1-4	6.1e-01	8.0e-01	5	259	55	2738
2.7.2.3	Phosphoglycerate kinase	M1-4 + C1-4	6.1e-01	8.0e-01	5	259	55	2738
5.3.1.9	Glucose-6-phosphate isomerase B	M1-4 + C1-4	6.2e-01	8.0e-01	3	259	33	2738
2.7.7.6	DNA-directed RNA polymerase subunit beta	M1-4 + C1-4	6.3e-01	8.0e-01	4	259	45	2738
2.6.1.52	Phosphoserine aminotransferase	M1-4 + C1-4	7.7e-01	9.0e-01	3	259	42	2738
1.2.1.12	Glyceraldehyde-3-phosphate dehydrogenase	M1-4 + C1-4	8.1e-01	9.2e-01	2	259	31	2738
2.4.1.1	Glycogen phosphorylase	M1-4 + C1-4	8.6e-01	9.4e-01	2	259	35	2738
2.7.9.1	Pyruvate, phosphate dikinase	M1-4 + C1-4	8.9e-01	9.7e-01	3	259	53	2738
4.1.1.49	Phosphoenolpyruvate carboxykinase (ATP)	M1-4 + C1-4	9.4e-01	9.9e-01	3	259	62	2738

### Sheet: M1-4 + C4
EC	EC name	Cluster	P-value	Adj. P-value	x	k	m	N
6.3.5.3	Phosphoribosylformylglycinamidine synthase	M1-4 + C4	4.7e-07	1.2e-04	11	449	14	2738
3.5.99.6	Glucosamine-6-phosphate deaminase 1	M1-4 + C4	1.0e-03	7.9e-02	6	449	9	2738
2.7.7.6	DNA-directed RNA polymerase subunit beta	M1-4 + C4	1.3e-03	7.9e-02	16	449	45	2738
6.3.5.5	Carbamoyl-phosphate synthase large chain	M1-4 + C4	2.2e-03	1.1e-01	6	449	10	2738
1.1.1.37	Malate dehydrogenase	M1-4 + C4	4.7e-03	1.8e-01	8	449	18	2738
6.1.1.12	Aspartate--tRNA ligase	M1-4 + C4	7.2e-03	2.4e-01	6	449	12	2738
3.4.22.-	Aminopeptidase E	M1-4 + C4	1.7e-02	3.5e-01	4	449	7	2738
2.7.1.90	Pyrophosphate--fructose 6-phosphate 1-phosphotransferase	M1-4 + C4	2.5e-02	3.5e-01	6	449	15	2738
3.1.4.46	Glycerophosphodiester phosphodiesterase	M1-4 + C4	2.7e-02	3.5e-01	2	449	2	2738
4.3.3.6	Pyridoxal 5'-phosphate synthase subunit PdxS	M1-4 + C4	2.7e-02	3.5e-01	2	449	2	2738
2.6.1.83	LL-diaminopimelate aminotransferase	M1-4 + C4	6.0e-02	4.0e-01	3	449	6	2738
6.3.4.2	CTP synthase	M1-4 + C4	6.0e-02	4.0e-01	3	449	6	2738
5.4.2.2	Phosphoglucomutase	M1-4 + C4	6.2e-02	4.0e-01	8	449	27	2738
2.7.1.17	Xylulose kinase	M1-4 + C4	6.5e-02	4.0e-01	5	449	14	2738
6.3.1.2	Glutamine synthetase	M1-4 + C4	6.5e-02	4.0e-01	5	449	14	2738
1.12.7.2	Iron hydrogenase 1	M1-4 + C4	7.2e-02	4.0e-01	2	449	3	2738
1.3.5.1	Fumarate reductase iron-sulfur subunit	M1-4 + C4	7.2e-02	4.0e-01	2	449	3	2738
6.3.2.9	UDP-N-acetylmuramoylalanine--D-glutamate ligase	M1-4 + C4	7.2e-02	4.0e-01	2	449	3	2738
4.2.1.2	Fumarate hydratase class I, aerobic	M1-4 + C4	9.1e-02	4.1e-01	4	449	11	2738
6.3.2.6	Phosphoribosylaminoimidazole-succinocarboxamide synthase	M1-4 + C4	9.1e-02	4.1e-01	4	449	11	2738
6.1.1.11	Serine--tRNA ligase	M1-4 + C4	9.2e-02	4.1e-01	3	449	7	2738
1.2.1.11	Aspartate-semialdehyde dehydrogenase	M1-4 + C4	1.1e-01	4.1e-01	5	449	16	2738
5.3.1.4	L-arabinose isomerase	M1-4 + C4	1.1e-01	4.1e-01	5	449	16	2738
2.7.1.45	2-dehydro-3-deoxygluconokinase	M1-4 + C4	1.2e-01	4.1e-01	4	449	12	2738
3.6.3.14	ATP synthase subunit alpha	M1-4 + C4	1.2e-01	4.1e-01	4	449	12	2738
3.4.22.40	Aminopeptidase C	M1-4 + C4	1.3e-01	4.3e-01	2	449	4	2738
3.4.24.55	Protease 3	M1-4 + C4	1.3e-01	4.3e-01	2	449	4	2738
2.4.1.319	Beta-1,4-mannooligosaccharide phosphorylase	M1-4 + C4	1.7e-01	5.0e-01	3	449	9	2738
2.7.1.11	ATP-dependent 6-phosphofructokinase	M1-4 + C4	1.7e-01	5.0e-01	3	449	9	2738
4.1.2.9	Xylulose-5-phosphate phosphoketolase	M1-4 + C4	1.7e-01	5.0e-01	3	449	9	2738
2.3.1.8	Phosphate acetyltransferase	M1-4 + C4	1.9e-01	5.2e-01	5	449	19	2738
2.4.2.14	Amidophosphoribosyltransferase	M1-4 + C4	1.9e-01	5.2e-01	2	449	5	2738
2.6.1.42	Branched-chain-amino-acid aminotransferase	M1-4 + C4	1.9e-01	5.2e-01	5	449	19	2738
5.1.1.1	Alanine racemase 1	M1-4 + C4	1.9e-01	5.2e-01	2	449	5	2738
5.3.1.14	L-rhamnose isomerase	M1-4 + C4	1.9e-01	5.2e-01	2	449	5	2738
5.4.2.12	2,3-bisphosphoglycerate-independent phosphoglycerate mutase	M1-4 + C4	1.9e-01	5.2e-01	5	449	19	2738
6.1.1.20	Phenylalanine--tRNA ligase beta subunit	M1-4 + C4	1.9e-01	5.2e-01	2	449	5	2738
2.4.1.1	Glycogen phosphorylase	M1-4 + C4	2.0e-01	5.3e-01	8	449	35	2738
1.2.7.1	Pyruvate synthase	M1-4 + C4	2.2e-01	5.4e-01	9	449	41	2738
2.2.1.1	Transketolase	M1-4 + C4	2.2e-01	5.4e-01	3	449	10	2738
4.1.2.13	Fructose-bisphosphate aldolase	M1-4 + C4	2.4e-01	5.7e-01	7	449	31	2738
1.1.1.69	Gluconate 5-dehydrogenase	M1-4 + C4	2.6e-01	5.7e-01	2	449	6	2738
2.1.1.258	5-methyltetrahydrofolate:corrinoid/iron-sulfur protein co-methyltransferase	M1-4 + C4	2.6e-01	5.7e-01	2	449	6	2738
2.6.1.1	Bifunctional aspartate aminotransferase and L-aspartate beta-decarboxylase	M1-4 + C4	2.6e-01	5.7e-01	2	449	6	2738
2.7.4.3	Adenylate kinase	M1-4 + C4	2.6e-01	5.7e-01	2	449	6	2738
5.4.99.18	N5-carboxyaminoimidazole ribonucleotide mutase	M1-4 + C4	2.6e-01	5.7e-01	2	449	6	2738
6.1.1.17	Glutamate--tRNA ligase	M1-4 + C4	2.6e-01	5.7e-01	2	449	6	2738
6.1.1.4	Leucine--tRNA ligase	M1-4 + C4	2.6e-01	5.7e-01	2	449	6	2738
1.4.1.16	Meso-diaminopimelate D-dehydrogenase	M1-4 + C4	3.1e-01	6.2e-01	3	449	12	2738
2.4.1.20	Cellobiose phosphorylase	M1-4 + C4	3.1e-01	6.2e-01	3	449	12	2738
4.1.1.49	Phosphoenolpyruvate carboxykinase (ATP)	M1-4 + C4	3.1e-01	6.2e-01	12	449	62	2738
2.5.1.78	6,7-dimethyl-8-ribityllumazine synthase	M1-4 + C4	3.2e-01	6.2e-01	2	449	7	2738
6.1.1.10	Methionine--tRNA ligase	M1-4 + C4	3.2e-01	6.2e-01	2	449	7	2738
6.1.1.6	Lysine--tRNA ligase	M1-4 + C4	3.2e-01	6.2e-01	2	449	7	2738
4.2.1.150	Short-chain-enoyl-CoA hydratase	M1-4 + C4	3.6e-01	6.7e-01	3	449	13	2738
1.11.1.1	Reverse rubrerythrin-1	M1-4 + C4	3.8e-01	6.7e-01	7	449	36	2738
4.2.1.9	Dihydroxy-acid dehydratase	M1-4 + C4	3.9e-01	6.7e-01	2	449	8	2738
5.3.1.25	L-fucose isomerase	M1-4 + C4	3.9e-01	6.7e-01	2	449	8	2738
1.2.1.12	Glyceraldehyde-3-phosphate dehydrogenase	M1-4 + C4	4.0e-01	6.7e-01	6	449	31	2738
6.3.4.4	Adenylosuccinate synthetase	M1-4 + C4	4.1e-01	6.7e-01	3	449	14	2738
2.7.2.1	Acetate kinase	M1-4 + C4	4.3e-01	6.9e-01	6	449	32	2738
1.2.7.4	Carbon monoxide dehydrogenase 1	M1-4 + C4	4.5e-01	6.9e-01	2	449	9	2738
2.7.11.-	Phosphocarrier protein HPr	M1-4 + C4	4.5e-01	6.9e-01	2	449	9	2738
4.4.1.11	L-methionine gamma-lyase	M1-4 + C4	4.5e-01	6.9e-01	2	449	9	2738
5.1.3.3	Aldose 1-epimerase	M1-4 + C4	4.5e-01	6.9e-01	2	449	9	2738
6.1.1.14	Glycine--tRNA ligase alpha subunit	M1-4 + C4	4.5e-01	6.9e-01	2	449	9	2738
5.3.1.9	Glucose-6-phosphate isomerase B	M1-4 + C4	4.6e-01	7.0e-01	6	449	33	2738
5.1.3.4	L-ribulose-5-phosphate 4-epimerase UlaF	M1-4 + C4	5.1e-01	7.3e-01	2	449	10	2738
6.3.5.2	GMP synthase [glutamine-hydrolyzing]	M1-4 + C4	5.1e-01	7.3e-01	2	449	10	2738
2.6.1.52	Phosphoserine aminotransferase	M1-4 + C4	5.5e-01	7.6e-01	7	449	42	2738
2.3.1.54	Formate acetyltransferase	M1-4 + C4	5.9e-01	8.0e-01	5	449	31	2738
3.2.1.55	Intracellular exo-alpha-L-arabinofuranosidase 2	M1-4 + C4	6.1e-01	8.0e-01	2	449	12	2738
1.3.1.108	Caffeyl-CoA reductase-Etf complex subunit CarD	M1-4 + C4	6.2e-01	8.0e-01	3	449	19	2738
5.1.3.2	UDP-glucose 4-epimerase	M1-4 + C4	6.2e-01	8.0e-01	3	449	19	2738
2.7.7.8	Polyribonucleotide nucleotidyltransferase	M1-4 + C4	6.7e-01	8.3e-01	4	449	27	2738
2.2.1.2	Transaldolase	M1-4 + C4	6.9e-01	8.5e-01	3	449	21	2738
1.3.5.4	Fumarate reductase flavoprotein subunit	M1-4 + C4	7.0e-01	8.5e-01	2	449	14	2738
1.1.1.382	Ketol-acid reductoisomerase (NAD(+))	M1-4 + C4	7.2e-01	8.7e-01	3	449	22	2738
5.2.1.8	Trigger factor	M1-4 + C4	7.2e-01	8.7e-01	3	449	22	2738
1.1.1.86	Ketol-acid reductoisomerase (NADP(+))	M1-4 + C4	7.5e-01	8.8e-01	5	449	37	2738
2.5.1.47	O-acetylserine sulfhydrylase	M1-4 + C4	7.7e-01	8.9e-01	2	449	16	2738
2.7.9.1	Pyruvate, phosphate dikinase	M1-4 + C4	7.9e-01	9.1e-01	7	449	53	2738
1.1.1.157	3-hydroxybutyryl-CoA dehydrogenase	M1-4 + C4	8.2e-01	9.3e-01	3	449	26	2738
1.3.8.1	Acyl-CoA dehydrogenase, short-chain specific	M1-4 + C4	9.2e-01	9.8e-01	2	449	24	2738
2.7.2.3	Phosphoglycerate kinase	M1-4 + C4	9.6e-01	1.0e+00	5	449	55	2738
5.3.1.1	Triosephosphate isomerase	M1-4 + C4	9.8e-01	1.0e+00	3	449	42	2738
1.4.1.4	NADP-specific glutamate dehydrogenase	M1-4 + C4	1.0e+00	1.0e+00	2	449	55	2738

### Sheet: Individual
EC	EC name	Cluster	P-value	Adj. P-value	x	k	m	N
6.2.1.5	Succinate--CoA ligase [ADP-forming] subunit alpha	Individual	2.7e-03	1.2e-01	3	381	3	2738
4.1.2.19	Rhamnulose-1-phosphate aldolase	Individual	1.9e-02	3.5e-01	2	381	2	2738
5.4.3.5	D-ornithine 4,5-aminomutase subunit beta	Individual	1.9e-02	3.5e-01	2	381	2	2738
1.16.-.-	DNA protection during starvation protein	Individual	2.2e-02	3.5e-01	3	381	5	2738
5.3.1.1	Triosephosphate isomerase	Individual	2.5e-02	3.5e-01	11	381	42	2738
3.6.1.1	Putative K(+)-stimulated pyrophosphate-energized sodium pump	Individual	2.6e-02	3.5e-01	4	381	9	2738
5.1.3.2	UDP-glucose 4-epimerase	Individual	3.8e-02	4.0e-01	6	381	19	2738
5.1.3.4	L-ribulose-5-phosphate 4-epimerase UlaF	Individual	3.9e-02	4.0e-01	4	381	10	2738
5.3.1.12	Uronate isomerase	Individual	3.9e-02	4.0e-01	3	381	6	2738
1.11.1.1	Reverse rubrerythrin-1	Individual	5.3e-02	4.0e-01	9	381	36	2738
1.4.1.13	Glutamate synthase [NADPH] small chain	Individual	5.3e-02	4.0e-01	2	381	3	2738
2.7.1.191	PTS system mannose-specific EIIAB component	Individual	5.3e-02	4.0e-01	2	381	3	2738
2.7.1.199	PTS system glucose-specific EIIA component	Individual	5.3e-02	4.0e-01	2	381	3	2738
4.1.2.13	Fructose-bisphosphate aldolase	Individual	5.6e-02	4.0e-01	8	381	31	2738
2.5.1.47	O-acetylserine sulfhydrylase	Individual	6.0e-02	4.0e-01	5	381	16	2738
3.5.1.24	Choloylglycine hydrolase	Individual	6.1e-02	4.0e-01	3	381	7	2738
3.2.1.86	6-phospho-beta-glucosidase BglA	Individual	8.7e-02	4.1e-01	3	381	8	2738
3.4.24.-	Neutral endopeptidase	Individual	8.7e-02	4.1e-01	3	381	8	2738
5.3.1.25	L-fucose isomerase	Individual	8.7e-02	4.1e-01	3	381	8	2738
2.4.2.9	Uracil phosphoribosyltransferase	Individual	9.6e-02	4.1e-01	2	381	4	2738
2.7.3.9	Phosphoenolpyruvate-protein phosphotransferase	Individual	9.6e-02	4.1e-01	2	381	4	2738
5.3.1.6	Ribose-5-phosphate isomerase B	Individual	9.6e-02	4.1e-01	2	381	4	2738
2.4.2.1	Purine nucleoside phosphorylase DeoD-type	Individual	1.2e-01	4.1e-01	3	381	9	2738
2.6.1.52	Phosphoserine aminotransferase	Individual	1.2e-01	4.1e-01	9	381	42	2738
4.4.1.11	L-methionine gamma-lyase	Individual	1.2e-01	4.1e-01	3	381	9	2738
2.4.1.7	Sucrose phosphorylase	Individual	1.5e-01	4.6e-01	2	381	5	2738
5.4.2.11	2,3-bisphosphoglycerate-dependent phosphoglycerate mutase	Individual	1.5e-01	4.6e-01	2	381	5	2738
6.3.5.2	GMP synthase [glutamine-hydrolyzing]	Individual	1.5e-01	4.8e-01	3	381	10	2738
5.3.1.9	Glucose-6-phosphate isomerase B	Individual	1.7e-01	5.0e-01	7	381	33	2738
2.6.1.1	Bifunctional aspartate aminotransferase and L-aspartate beta-decarboxylase	Individual	2.0e-01	5.2e-01	2	381	6	2738
2.7.1.30	Glycerol kinase	Individual	2.0e-01	5.2e-01	2	381	6	2738
1.3.8.1	Acyl-CoA dehydrogenase, short-chain specific	Individual	2.3e-01	5.7e-01	5	381	24	2738
3.6.3.-	Trehalose import ATP-binding protein SugC	Individual	2.3e-01	5.6e-01	3	381	12	2738
1.2.1.12	Glyceraldehyde-3-phosphate dehydrogenase	Individual	2.6e-01	5.7e-01	6	381	31	2738
1.3.1.108	Caffeyl-CoA reductase-Etf complex subunit CarD	Individual	2.7e-01	5.7e-01	4	381	19	2738
2.3.1.8	Phosphate acetyltransferase	Individual	2.7e-01	5.7e-01	4	381	19	2738
1.4.1.2	NAD(P)-specific glutamate dehydrogenase	Individual	2.8e-01	6.0e-01	8	381	45	2738
1.17.1.8	4-hydroxy-tetrahydrodipicolinate reductase	Individual	3.1e-01	6.2e-01	2	381	8	2738
2.7.1.40	Pyruvate kinase	Individual	3.1e-01	6.2e-01	2	381	8	2738
2.7.7.8	Polyribonucleotide nucleotidyltransferase	Individual	3.2e-01	6.2e-01	5	381	27	2738
1.1.1.42	Isocitrate dehydrogenase [NADP]	Individual	3.6e-01	6.7e-01	2	381	9	2738
2.7.1.11	ATP-dependent 6-phosphofructokinase	Individual	3.6e-01	6.7e-01	2	381	9	2738
4.2.3.1	Threonine synthase	Individual	3.6e-01	6.7e-01	2	381	9	2738
5.3.1.4	L-arabinose isomerase	Individual	3.9e-01	6.7e-01	3	381	16	2738
2.8.3.-	Propionyl-CoA:succinate CoA transferase	Individual	4.3e-01	6.9e-01	3	381	17	2738
3.4.11.-	putative M18 family aminopeptidase 2	Individual	4.3e-01	6.9e-01	3	381	17	2738
4.2.1.11	Enolase 2	Individual	4.3e-01	6.9e-01	4	381	24	2738
2.7.7.6	DNA-directed RNA polymerase subunit beta	Individual	4.4e-01	6.9e-01	7	381	45	2738
2.7.9.1	Pyruvate, phosphate dikinase	Individual	4.6e-01	7.0e-01	8	381	53	2738
1.1.1.37	Malate dehydrogenase	Individual	4.7e-01	7.0e-01	3	381	18	2738
4.2.1.2	Fumarate hydratase class I, aerobic	Individual	4.7e-01	7.0e-01	2	381	11	2738
4.1.1.49	Phosphoenolpyruvate carboxykinase (ATP)	Individual	5.0e-01	7.3e-01	9	381	62	2738
5.4.2.12	2,3-bisphosphoglycerate-independent phosphoglycerate mutase	Individual	5.0e-01	7.3e-01	3	381	19	2738
2.7.2.3	Phosphoglycerate kinase	Individual	5.1e-01	7.3e-01	8	381	55	2738
3.2.1.55	Intracellular exo-alpha-L-arabinofuranosidase 2	Individual	5.1e-01	7.4e-01	2	381	12	2738
3.6.3.14	ATP synthase subunit alpha	Individual	5.1e-01	7.4e-01	2	381	12	2738
6.1.1.12	Aspartate--tRNA ligase	Individual	5.1e-01	7.4e-01	2	381	12	2738
5.4.2.2	Phosphoglucomutase	Individual	5.3e-01	7.5e-01	4	381	27	2738
6.3.4.3	Formate--tetrahydrofolate ligase	Individual	5.8e-01	7.9e-01	3	381	21	2738
4.3.3.7	4-hydroxy-tetrahydrodipicolinate synthase	Individual	6.0e-01	8.0e-01	2	381	14	2738
1.1.1.205	Inosine-5'-monophosphate dehydrogenase	Individual	6.7e-01	8.3e-01	2	381	16	2738
1.2.1.11	Aspartate-semialdehyde dehydrogenase	Individual	6.7e-01	8.3e-01	2	381	16	2738
1.1.1.157	3-hydroxybutyryl-CoA dehydrogenase	Individual	7.2e-01	8.7e-01	3	381	26	2738
2.4.1.1	Glycogen phosphorylase	Individual	7.4e-01	8.7e-01	4	381	35	2738
1.1.1.86	Ketol-acid reductoisomerase (NADP(+))	Individual	7.8e-01	9.0e-01	4	381	37	2738
1.4.1.4	NADP-specific glutamate dehydrogenase	Individual	8.0e-01	9.1e-01	6	381	55	2738
2.3.1.54	Formate acetyltransferase	Individual	8.3e-01	9.3e-01	3	381	31	2738
5.2.1.8	Trigger factor	Individual	8.3e-01	9.4e-01	2	381	22	2738
1.2.7.1	Pyruvate synthase	Individual	8.4e-01	9.4e-01	4	381	41	2738
5.4.99.2	Methylmalonyl-CoA mutase large subunit	Individual	8.5e-01	9.4e-01	2	381	23	2738
2.3.1.9	Acetyl-CoA acetyltransferase	Individual	9.0e-01	9.7e-01	2	381	26	2738
2.7.2.1	Acetate kinase	Individual	9.5e-01	9.9e-01	2	381	32	2738
